# Deconvolving organogenesis in space and time via spatial transcriptomics in thick tissues

**DOI:** 10.1101/2024.09.24.614640

**Authors:** Soichiro Asami, Chenshuo Yin, Luis A. Garza, Reza Kalhor

## Abstract

Organ development is guided by a space-time landscape that constraints cell behavior. This landscape is challenging to characterize for the hair follicle – the most abundant mini organ – due to its complex microscopic structure and asynchronous development. We developed 3DEEP, a tissue clearing and spatial transcriptomic strategy for characterizing tissue blocks up to 400 µm in thickness. We captured 371 hair follicles at different stages of organogenesis in 1 mm^3^ of skin of a 12-hour-old mouse with 6 million transcripts from 81 genes. From this single time point, we deconvoluted follicles by age based on whole-organ molecular pseudotimes to animate a stop-motion 3D atlas of follicle development along its trajectory. We defined molecular stages for hair follicle organogenesis and characterized the order of emergence for its structures, differential signaling dynamics at its top and bottom, morphogen shifts preceding and accompanying structural changes, and series of structural changes leading to the formation of its canal and opening. We further found that hair follicle stem cells and their niche are established and stratified early in organogenesis, before the formation of the hair bulb. Overall, this work demonstrates the power of increased depth of spatial transcriptomics to provide a four-dimensional analysis of organogenesis.
