## Supplementary material for "Deconvolving organogenesis in space and time via spatial transcriptomics in thick tissues": Table 1

Gene Name	Functional annotation	Associated Cell Type	Associated Structure	Reference (PMID)	Basis of selection
Krt14	Cell type/structure annotation	Keratinocyte	Widely expressed. Enriched in uHF-mORS	27009580, 32109378	References and scRNA-seq data
Krt15	Cell type/structure annotation	Keratinocyte	Widely expressed. Enriched in uHF-ORS	27009580, 32109378	References and scRNA-seq data
Krt17	Cell type/structure annotation	Keratinocyte	Widely expressed. Enriched in uHF-ORS	27009580, 32109378	References and scRNA-seq data
Barx2	Cell type/structure annotation	Keratinocyte	Widely expressed. Enriched in uHF-mORS	27009580, 32109378	References and scRNA-seq data
Krt79	Cell type/structure annotation	Keratinocyte	uHF	27009580, 32109378	References and scRNA-seq data
Krt6a	Cell type/structure annotation	Keratinocyte	mOS	32109378	References and scRNA-seq data
Krt25	Cell type/structure annotation	Keratinocyte	IRS	27009580, 32109378	References and scRNA-seq data
Krt27	Cell type/structure annotation	Keratinocyte	IRS	27009580, 32109378	References and scRNA-seq data
Krt28	Cell type/structure annotation	Keratinocyte	IRS	27009580, 32109378	References and scRNA-seq data
Krt71	Cell type/structure annotation	Keratinocyte	IRS	27009580, 32109378	References and scRNA-seq data
Krt35	Cell type/structure annotation	Keratinocyte	Hair shaft	32109378, 36982676	References and scRNA-seq data
Gata3	Cell type/structure annotation	Keratinocyte	Epidermis, Matrix	27009580	References and scRNA-seq data
Mt1	Cell type/structure annotation	Keratinocyte	Matrix	27009580, 32109378	References and scRNA-seq data
Col6a1	Cell type/structure annotation	Fibroblast	Fibroblast	27009580, 32109378	References and scRNA-seq data
Col6a2	Cell type/structure annotation	Fibroblast	Fibroblast	27009580, 32109378	References and scRNA-seq data
Fbln2	Cell type/structure annotation	Fibroblast	Fibroblast	27009580, 32109378	References and scRNA-seq data
Crabp1	Cell type/structure annotation	Fibroblast	Dermal Papilla	27009580, 32109378	References and scRNA-seq data
Trps1	Cell type/structure annotation	Fibroblast	Dermal Papilla	27009580, 32109378	References and scRNA-seq data
Myl9	Cell type/structure annotation	Fibroblast, vascular smooth muscle	Dermal Sheath	32109378	References and scRNA-seq data
Mylk	Cell type/structure annotation	Fibroblast, vascular smooth muscle	Dermal Sheath	32109378	References and scRNA-seq data
Acta2	Cell type/structure annotation	Fibroblast, vascular smooth muscle	Dermal Sheath	32109378	References and scRNA-seq data
Pmel	Cell type/structure annotation	Melanocyte	Mature melanocyte	27009580, 32109378	References and scRNA-seq data
Dct	Cell type/structure annotation	Melanocyte	Melanocyte	27009580, 32109378	References and scRNA-seq data
Ptgds	Cell type/structure annotation	Melanocyte	Melanocyte	27009580, 32109378	References and scRNA-seq data
Adipoq	Cell type/structure annotation	Adipose/sebocyte	Subcutaneous fat/sebocyte	35296864	References and scRNA-seq data
Scd1	Cell type/structure annotation	Adipose/sebocyte	Subcutaneous fat/sebocyte	3,210,937,833,979,320	References and scRNA-seq data
C1qa	Cell type/structure annotation	Macrophage	Macrophage	3,210,937,837,591,240	References and scRNA-seq data
C1qb	Cell type/structure annotation	Macrophage	Macrophage	3,210,937,837,591,240	References and scRNA-seq data
C1qc	Cell type/structure annotation	Macrophage	Macrophage	3,210,937,837,591,240	References and scRNA-seq data
Fcer1g	Cell type/structure annotation	Langerhans	Langerhans	3,210,937,837,591,240	References and scRNA-seq data
Cd52	Cell type/structure annotation	Langerhans	Langerhans	3,210,937,837,591,240	References and scRNA-seq data
Plp1	Cell type/structure annotation	Schwann	Schwann	3,210,937,837,591,240	References and scRNA-seq data
Mbp	Cell type/structure annotation	Schwann	Schwann	3,210,937,837,591,240	References and scRNA-seq data
Mpz	Cell type/structure annotation	Schwann	Schwann	3,210,937,837,591,240	References and scRNA-seq data
Axin2	Morphogen			26903625	scRNAseq data
Wnt10a	Morphogen			34506541	scRNAseq data
Wnt11	Morphogen			11520664	scRNAseq data
Wnt16	Morphogen			33363148	scRNAseq data
Wnt3	Morphogen			10049570	scRNAseq data
Wnt4	Morphogen				scRNAseq data
Wnt5a	Morphogen			36305473	scRNAseq data
Wnt5b	Morphogen				scRNAseq data
Wnt6	Morphogen				scRNAseq data
Wnt7b	Morphogen			24222445	scRNAseq data
Bmp1	Morphogen				scRNAseq data
Bmp2	Morphogen			25401122	scRNAseq data
Bmp3	Morphogen				scRNAseq data
Bmp4	Morphogen	Fibroblast	Dermal Papilla	27009580, 25401122	scRNAseq data
Bmp7	Morphogen			35205246	scRNAseq data
Bmpr1a	Morphogen				scRNAseq data
Bmpr2	Morphogen				scRNAseq data
Gdf10	Morphogen	Fibroblast	Dermal Papilla	27009580	scRNAseq data
Grem1	Morphogen	Fibroblast	Dermal Papilla	27009580	scRNAseq data
Nog	Morphogen	Fibroblast	Dermal Papilla		scRNAseq data
Tgfb1	Morphogen				scRNAseq data
Tgfb2	Morphogen			19438810	scRNAseq data
Tgfb3	Morphogen				scRNAseq data
Tgfbr1	Morphogen				scRNAseq data
Tgfbr2	Morphogen			21295274	scRNAseq data
Tgfbr3	Morphogen				scRNAseq data
Jag1	Morphogen				scRNAseq data
Dll1	Morphogen				scRNAseq data
Notch1	Morphogen			10804183	scRNAseq data
Notch2	Morphogen				scRNAseq data
Hes1	Morphogen			17079689	scRNAseq data
Igf1	Morphogen	Fibroblast		29765966	scRNAseq data
Igf1r	Morphogen				scRNAseq data
Igf2	Morphogen	Fibroblast		37591247, 32393236	scRNAseq data
Igf2r	Morphogen				scRNAseq data
Edn1	Morphogen				scRNAseq data
Edn2	Morphogen				scRNAseq data
Edn3	Morphogen	Fibroblast	Dermal Papilla	27009580	scRNAseq data
Ednra	Morphogen				scRNAseq data
Ednrb	Morphogen			28236341	scRNAseq data
Cd34	Stem cell marker			17483328, 24855511	scRNAseq data
Col17a1	Stem cell marker			21295274	scRNAseq data
Gli1	Stem cell marker			21549329	scRNAseq data
Lgr5	Stem cell marker			18849992, 35650234	scRNAseq data
Lgr6	Stem cell marker			20223988	scRNAseq data
Lhx2	Stem cell marker			16809539	scRNAseq data
Lrig1	Stem cell marker			19427292	scRNAseq data
Shh	Stem cell marker	Keratinocyte	Matrix	27009580, 21549329	scRNAseq data
Sox9	Stem cell marker			18593557	scRNAseq data
Ccl2	Chemokine			25860610	Reference
Bacteria	Bacterial marker				Authors' choice
