## Supplementary material for "Deconvolving organogenesis in space and time via spatial transcriptomics in thick tissues": Table S2

	Code in padlock	Bridge probe – R1	Bridge probe – R2	Bridge probe – R3	Bridge probe – R4	Bridge probe – R5	Channel – R1	Channel – R2	Channel – R3	Channel – R4	Channel – R5
Mylk	CTATACGCAATGCACTCAGA	CTATACGCAATGCACTCACTGACAGGCAGTCACAGATATG	CTATACGCAATGCACTCACTTGTGAGGGATCGTTATCTCC	CTATACGCAATGCACTCACTGACAGGCAGTCACAGATATG	CTATACGCAATGCACTCACTACAGTTGGAAAGCCGAGTAC	CTATACGCAATGCACTCACTTGTGAGGGATCGTTATCTCC	Cy5	AF750	Cy5	AF546	AF750
Bmp1	TTCGGTATAGTGGAGTCTCA	TTCGGTATAGTGGAGTCTGTTGTGAGGGATCGTTATCTCC	TTCGGTATAGTGGAGTCTGTGACAGGCAGTCACAGATATG	TTCGGTATAGTGGAGTCTGTACAGTTGGAAAGCCGAGTAC	TTCGGTATAGTGGAGTCTGTACAGTTGGAAAGCCGAGTAC	TTCGGTATAGTGGAGTCTGTCTGTACCCGGTCACATAGAA	AF750	Cy5	AF546	AF546	AF488
C1qb	TCGTATAGCTGTATCGACGG	TCGTATAGCTGTATCGACCCTGTGAGGGATCGTTATCTCC	TCGTATAGCTGTATCGACCCGACAGGCAGTCACAGATATG	TCGTATAGCTGTATCGACCCTGTGAGGGATCGTTATCTCC	TCGTATAGCTGTATCGACCCGACAGGCAGTCACAGATATG	TCGTATAGCTGTATCGACCCACAGTTGGAAAGCCGAGTAC	AF750	Cy5	AF750	Cy5	AF546
Krt6a	GAACTATGCTGACAGTACCG	GAACTATGCTGACAGTACGCTGTGAGGGATCGTTATCTCC	GAACTATGCTGACAGTACGCACAGTTGGAAAGCCGAGTAC	GAACTATGCTGACAGTACGCCTGTACCCGGTCACATAGAA	GAACTATGCTGACAGTACGCACAGTTGGAAAGCCGAGTAC	GAACTATGCTGACAGTACGCGACAGGCAGTCACAGATATG	AF750	AF546	AF488	AF546	Cy5
Acta2	CTAGACAGACTGCGACATAC	CTAGACAGACTGCGACATTGTGTGAGGGATCGTTATCTCC	CTAGACAGACTGCGACATTGCTGTACCCGGTCACATAGAA	CTAGACAGACTGCGACATTGGACAGGCAGTCACAGATATG	CTAGACAGACTGCGACATTGACAGTTGGAAAGCCGAGTAC	CTAGACAGACTGCGACATTGCTGTACCCGGTCACATAGAA	AF750	AF488	Cy5	AF546	AF488
Wnt16	ACCGTTCCAAACTATAAGCG	ACCGTTCCAAACTATAAGGCCTGTACCCGGTCACATAGAA	ACCGTTCCAAACTATAAGGCTGTGAGGGATCGTTATCTCC	ACCGTTCCAAACTATAAGGCGACAGGCAGTCACAGATATG	ACCGTTCCAAACTATAAGGCACAGTTGGAAAGCCGAGTAC	ACCGTTCCAAACTATAAGGCCTGTACCCGGTCACATAGAA	AF488	AF750	Cy5	AF546	AF488
Krt71	ATAGAGCGAACGATAGTTGC	ATAGAGCGAACGATAGTTCGGACAGGCAGTCACAGATATG	ATAGAGCGAACGATAGTTCGCTGTACCCGGTCACATAGAA	ATAGAGCGAACGATAGTTCGACAGTTGGAAAGCCGAGTAC	ATAGAGCGAACGATAGTTCGCTGTACCCGGTCACATAGAA	ATAGAGCGAACGATAGTTCGGACAGGCAGTCACAGATATG	Cy5	AF488	AF546	AF488	Cy5
Pmel	ATATAACGATACCACCCGTG	ATATAACGATACCACCCGACCTGTACCCGGTCACATAGAA	ATATAACGATACCACCCGACTGTGAGGGATCGTTATCTCC	ATATAACGATACCACCCGACACAGTTGGAAAGCCGAGTAC	ATATAACGATACCACCCGACACAGTTGGAAAGCCGAGTAC	ATATAACGATACCACCCGACTGTGAGGGATCGTTATCTCC	AF488	AF750	AF546	AF546	AF750
Col17a1	CTGATCCACGTACAGAGTGA	CTGATCCACGTACAGAGTCTACAGTTGGAAAGCCGAGTAC	CTGATCCACGTACAGAGTCTGACAGGCAGTCACAGATATG	CTGATCCACGTACAGAGTCTTGTGAGGGATCGTTATCTCC	CTGATCCACGTACAGAGTCTTGTGAGGGATCGTTATCTCC	CTGATCCACGTACAGAGTCTGACAGGCAGTCACAGATATG	AF546	Cy5	AF750	AF750	Cy5
NegativeControl	ATATGGACAACCCTCTACAG	ATATGGACAACCCTCTACTCACAGTTGGAAAGCCGAGTAC	ATATGGACAACCCTCTACTCCTGTACCCGGTCACATAGAA	ATATGGACAACCCTCTACTCCTGTACCCGGTCACATAGAA	ATATGGACAACCCTCTACTCACAGTTGGAAAGCCGAGTAC	ATATGGACAACCCTCTACTCACAGTTGGAAAGCCGAGTAC	AF546	AF488	AF488	AF546	AF546
Tgfbr3	TACGTTTGACGAGGAGTACA	TACGTTTGACGAGGAGTAGTACAGTTGGAAAGCCGAGTAC	TACGTTTGACGAGGAGTAGTCTGTACCCGGTCACATAGAA	TACGTTTGACGAGGAGTAGTGACAGGCAGTCACAGATATG	TACGTTTGACGAGGAGTAGTTGTGAGGGATCGTTATCTCC	TACGTTTGACGAGGAGTAGTCTGTACCCGGTCACATAGAA	AF546	AF488	Cy5	AF750	AF488
Wnt5a	GTAACTCCTCTCACGGATGA	GTAACTCCTCTCACGGATCTGACAGGCAGTCACAGATATG	GTAACTCCTCTCACGGATCTACAGTTGGAAAGCCGAGTAC	GTAACTCCTCTCACGGATCTCTGTACCCGGTCACATAGAA	GTAACTCCTCTCACGGATCTCTGTACCCGGTCACATAGAA	GTAACTCCTCTCACGGATCTGACAGGCAGTCACAGATATG	Cy5	AF546	AF488	AF488	Cy5
Adipoq	CCGTCGATACAGACTCAGAT	CCGTCGATACAGACTCAGTATGTGAGGGATCGTTATCTCC	CCGTCGATACAGACTCAGTAGACAGGCAGTCACAGATATG	CCGTCGATACAGACTCAGTAACAGTTGGAAAGCCGAGTAC	CCGTCGATACAGACTCAGTATGTGAGGGATCGTTATCTCC	CCGTCGATACAGACTCAGTAGACAGGCAGTCACAGATATG	AF750	Cy5	AF546	AF750	Cy5
Cd34	GCCTTACTACCTACGGGTTA	GCCTTACTACCTACGGGTATGACAGGCAGTCACAGATATG	GCCTTACTACCTACGGGTATCTGTACCCGGTCACATAGAA	GCCTTACTACCTACGGGTATTGTGAGGGATCGTTATCTCC	GCCTTACTACCTACGGGTATGACAGGCAGTCACAGATATG	GCCTTACTACCTACGGGTATGACAGGCAGTCACAGATATG	Cy5	AF488	AF750	Cy5	Cy5
Bacteria	CGGACCTCAAGTGAAGTACA	CGGACCTCAAGTGAAGTAGTGACAGGCAGTCACAGATATG	CGGACCTCAAGTGAAGTAGTCTGTACCCGGTCACATAGAA	CGGACCTCAAGTGAAGTAGTCTGTACCCGGTCACATAGAA	CGGACCTCAAGTGAAGTAGTTGTGAGGGATCGTTATCTCC	CGGACCTCAAGTGAAGTAGTACAGTTGGAAAGCCGAGTAC	Cy5	AF488	AF488	AF750	AF546
Gli1	ATATCTTTAACGTCGAGCGC	ATATCTTTAACGTCGAGCCGGACAGGCAGTCACAGATATG	ATATCTTTAACGTCGAGCCGACAGTTGGAAAGCCGAGTAC	ATATCTTTAACGTCGAGCCGCTGTACCCGGTCACATAGAA	ATATCTTTAACGTCGAGCCGACAGTTGGAAAGCCGAGTAC	ATATCTTTAACGTCGAGCCGTGTGAGGGATCGTTATCTCC	Cy5	AF546	AF488	AF546	AF750
Plp1	CTTTCCAATACGGTGTACGA	CTTTCCAATACGGTGTACCTCTGTACCCGGTCACATAGAA	CTTTCCAATACGGTGTACCTGACAGGCAGTCACAGATATG	CTTTCCAATACGGTGTACCTGACAGGCAGTCACAGATATG	CTTTCCAATACGGTGTACCTTGTGAGGGATCGTTATCTCC	CTTTCCAATACGGTGTACCTGACAGGCAGTCACAGATATG	AF488	Cy5	Cy5	AF750	Cy5
Col6a2	CTCTGTGAATACCGAGTACA	CTCTGTGAATACCGAGTAGTTGTGAGGGATCGTTATCTCC	CTCTGTGAATACCGAGTAGTGACAGGCAGTCACAGATATG	CTCTGTGAATACCGAGTAGTACAGTTGGAAAGCCGAGTAC	CTCTGTGAATACCGAGTAGTGACAGGCAGTCACAGATATG	CTCTGTGAATACCGAGTAGTTGTGAGGGATCGTTATCTCC	AF750	Cy5	AF546	Cy5	AF750
Col6a1	ACGAAGTAACACGTCCTACG	ACGAAGTAACACGTCCTAGCTGTGAGGGATCGTTATCTCC	ACGAAGTAACACGTCCTAGCTGTGAGGGATCGTTATCTCC	ACGAAGTAACACGTCCTAGCGACAGGCAGTCACAGATATG	ACGAAGTAACACGTCCTAGCACAGTTGGAAAGCCGAGTAC	ACGAAGTAACACGTCCTAGCGACAGGCAGTCACAGATATG	AF750	AF750	Cy5	AF546	Cy5
Igf1	AACGACTAACAACTGTCCGT	AACGACTAACAACTGTCCCAACAGTTGGAAAGCCGAGTAC	AACGACTAACAACTGTCCCACTGTACCCGGTCACATAGAA	AACGACTAACAACTGTCCCAGACAGGCAGTCACAGATATG	AACGACTAACAACTGTCCCACTGTACCCGGTCACATAGAA	AACGACTAACAACTGTCCCAACAGTTGGAAAGCCGAGTAC	AF546	AF488	Cy5	AF488	AF546
Igf2r	ACGAGTAGAAATGACGCTCC	ACGAGTAGAAATGACGCTGGCTGTACCCGGTCACATAGAA	ACGAGTAGAAATGACGCTGGGACAGGCAGTCACAGATATG	ACGAGTAGAAATGACGCTGGCTGTACCCGGTCACATAGAA	ACGAGTAGAAATGACGCTGGACAGTTGGAAAGCCGAGTAC	ACGAGTAGAAATGACGCTGGACAGTTGGAAAGCCGAGTAC	AF488	Cy5	AF488	AF546	AF546
Nog	CGGTCAACTCTACCTAAGGA	CGGTCAACTCTACCTAAGCTTGTGAGGGATCGTTATCTCC	CGGTCAACTCTACCTAAGCTACAGTTGGAAAGCCGAGTAC	CGGTCAACTCTACCTAAGCTCTGTACCCGGTCACATAGAA	CGGTCAACTCTACCTAAGCTGACAGGCAGTCACAGATATG	CGGTCAACTCTACCTAAGCTTGTGAGGGATCGTTATCTCC	AF750	AF546	AF488	Cy5	AF750
Wnt7b	TAGACGTAGTGAGCATGACT	TAGACGTAGTGAGCATGAGAACAGTTGGAAAGCCGAGTAC	TAGACGTAGTGAGCATGAGATGTGAGGGATCGTTATCTCC	TAGACGTAGTGAGCATGAGATGTGAGGGATCGTTATCTCC	TAGACGTAGTGAGCATGAGAGACAGGCAGTCACAGATATG	TAGACGTAGTGAGCATGAGACTGTACCCGGTCACATAGAA	AF546	AF750	AF750	Cy5	AF488
Krt17	GACAGTTTACACTATTCGCG	GACAGTTTACACTATTCGGCCTGTACCCGGTCACATAGAA	GACAGTTTACACTATTCGGCGACAGGCAGTCACAGATATG	GACAGTTTACACTATTCGGCTGTGAGGGATCGTTATCTCC	GACAGTTTACACTATTCGGCCTGTACCCGGTCACATAGAA	GACAGTTTACACTATTCGGCACAGTTGGAAAGCCGAGTAC	AF488	Cy5	AF750	AF488	AF546
Krt35	ACCTAAGTAAACGGCGTACC	ACCTAAGTAAACGGCGTAGGGACAGGCAGTCACAGATATG	ACCTAAGTAAACGGCGTAGGTGTGAGGGATCGTTATCTCC	ACCTAAGTAAACGGCGTAGGGACAGGCAGTCACAGATATG	ACCTAAGTAAACGGCGTAGGCTGTACCCGGTCACATAGAA	ACCTAAGTAAACGGCGTAGGGACAGGCAGTCACAGATATG	Cy5	AF750	Cy5	AF488	Cy5
Krt14	CACGACAACTTAGTACAGCG	CACGACAACTTAGTACAGGCCTGTACCCGGTCACATAGAA	CACGACAACTTAGTACAGGCTGTGAGGGATCGTTATCTCC	CACGACAACTTAGTACAGGCTGTGAGGGATCGTTATCTCC	CACGACAACTTAGTACAGGCACAGTTGGAAAGCCGAGTAC	CACGACAACTTAGTACAGGCACAGTTGGAAAGCCGAGTAC	AF488	AF750	AF750	AF546	AF546
Tgfbr1	GGTCAGAGACGTAGCATCAA	GGTCAGAGACGTAGCATCTTACAGTTGGAAAGCCGAGTAC	GGTCAGAGACGTAGCATCTTGACAGGCAGTCACAGATATG	GGTCAGAGACGTAGCATCTTTGTGAGGGATCGTTATCTCC	GGTCAGAGACGTAGCATCTTGACAGGCAGTCACAGATATG	GGTCAGAGACGTAGCATCTTTGTGAGGGATCGTTATCTCC	AF546	Cy5	AF750	Cy5	AF750
Krt79	ACGATACTAAATGATCCCGC	ACGATACTAAATGATCCCCGCTGTACCCGGTCACATAGAA	ACGATACTAAATGATCCCCGCTGTACCCGGTCACATAGAA	ACGATACTAAATGATCCCCGGACAGGCAGTCACAGATATG	ACGATACTAAATGATCCCCGACAGTTGGAAAGCCGAGTAC	ACGATACTAAATGATCCCCGACAGTTGGAAAGCCGAGTAC	AF488	AF488	Cy5	AF546	AF546
Trps1	GACATCGCAGCAGATAGATC	GACATCGCAGCAGATAGAAGACAGTTGGAAAGCCGAGTAC	GACATCGCAGCAGATAGAAGCTGTACCCGGTCACATAGAA	GACATCGCAGCAGATAGAAGGACAGGCAGTCACAGATATG	GACATCGCAGCAGATAGAAGACAGTTGGAAAGCCGAGTAC	GACATCGCAGCAGATAGAAGTGTGAGGGATCGTTATCTCC	AF546	AF488	Cy5	AF546	AF750
Ednra	CCTTATCGAAGTAGACGACA	CCTTATCGAAGTAGACGAGTTGTGAGGGATCGTTATCTCC	CCTTATCGAAGTAGACGAGTCTGTACCCGGTCACATAGAA	CCTTATCGAAGTAGACGAGTCTGTACCCGGTCACATAGAA	CCTTATCGAAGTAGACGAGTGACAGGCAGTCACAGATATG	CCTTATCGAAGTAGACGAGTACAGTTGGAAAGCCGAGTAC	AF750	AF488	AF488	Cy5	AF546
Krt15	ACCTACCTAAAGTGACATCG	ACCTACCTAAAGTGACATGCACAGTTGGAAAGCCGAGTAC	ACCTACCTAAAGTGACATGCTGTGAGGGATCGTTATCTCC	ACCTACCTAAAGTGACATGCCTGTACCCGGTCACATAGAA	ACCTACCTAAAGTGACATGCGACAGGCAGTCACAGATATG	ACCTACCTAAAGTGACATGCTGTGAGGGATCGTTATCTCC	AF546	AF750	AF488	Cy5	AF750
Lgr6	CTAGACATATCTCACAGCGA	CTAGACATATCTCACAGCCTTGTGAGGGATCGTTATCTCC	CTAGACATATCTCACAGCCTGACAGGCAGTCACAGATATG	CTAGACATATCTCACAGCCTCTGTACCCGGTCACATAGAA	CTAGACATATCTCACAGCCTACAGTTGGAAAGCCGAGTAC	CTAGACATATCTCACAGCCTTGTGAGGGATCGTTATCTCC	AF750	Cy5	AF488	AF546	AF750
Bmpr2	TTGATCGTAGATTCGTGAGC	TTGATCGTAGATTCGTGACGACAGTTGGAAAGCCGAGTAC	TTGATCGTAGATTCGTGACGACAGTTGGAAAGCCGAGTAC	TTGATCGTAGATTCGTGACGCTGTACCCGGTCACATAGAA	TTGATCGTAGATTCGTGACGGACAGGCAGTCACAGATATG	TTGATCGTAGATTCGTGACGCTGTACCCGGTCACATAGAA	AF546	AF546	AF488	Cy5	AF488
Ccl2	CGGCTTCGAGAATGAGATAC	CGGCTTCGAGAATGAGATTGACAGTTGGAAAGCCGAGTAC	CGGCTTCGAGAATGAGATTGACAGTTGGAAAGCCGAGTAC	CGGCTTCGAGAATGAGATTGTGTGAGGGATCGTTATCTCC	CGGCTTCGAGAATGAGATTGTGTGAGGGATCGTTATCTCC	CGGCTTCGAGAATGAGATTGCTGTACCCGGTCACATAGAA	AF546	AF546	AF750	AF750	AF488
Hes1	AGATACGGAAATGGACGTTC	AGATACGGAAATGGACGTAGACAGTTGGAAAGCCGAGTAC	AGATACGGAAATGGACGTAGTGTGAGGGATCGTTATCTCC	AGATACGGAAATGGACGTAGCTGTACCCGGTCACATAGAA	AGATACGGAAATGGACGTAGCTGTACCCGGTCACATAGAA	AGATACGGAAATGGACGTAGGACAGGCAGTCACAGATATG	AF546	AF750	AF488	AF488	Cy5
Gdf10	GCCGACCTACCGTATGATAT	GCCGACCTACCGTATGATTACTGTACCCGGTCACATAGAA	GCCGACCTACCGTATGATTAACAGTTGGAAAGCCGAGTAC	GCCGACCTACCGTATGATTAACAGTTGGAAAGCCGAGTAC	GCCGACCTACCGTATGATTACTGTACCCGGTCACATAGAA	GCCGACCTACCGTATGATTACTGTACCCGGTCACATAGAA	AF488	AF546	AF546	AF488	AF488
Crabp1	GACATCAGAGTACCAGCTCA	GACATCAGAGTACCAGCTGTGACAGGCAGTCACAGATATG	GACATCAGAGTACCAGCTGTGACAGGCAGTCACAGATATG	GACATCAGAGTACCAGCTGTACAGTTGGAAAGCCGAGTAC	GACATCAGAGTACCAGCTGTCTGTACCCGGTCACATAGAA	GACATCAGAGTACCAGCTGTCTGTACCCGGTCACATAGAA	Cy5	Cy5	AF546	AF488	AF488
Krt27	GTCTGCATAGAGAACAACGT	GTCTGCATAGAGAACAACCAGACAGGCAGTCACAGATATG	GTCTGCATAGAGAACAACCACTGTACCCGGTCACATAGAA	GTCTGCATAGAGAACAACCAGACAGGCAGTCACAGATATG	GTCTGCATAGAGAACAACCATGTGAGGGATCGTTATCTCC	GTCTGCATAGAGAACAACCAGACAGGCAGTCACAGATATG	Cy5	AF488	Cy5	AF750	Cy5
Mpz	CTAGACTGAATCATCACCGA	CTAGACTGAATCATCACCCTACAGTTGGAAAGCCGAGTAC	CTAGACTGAATCATCACCCTCTGTACCCGGTCACATAGAA	CTAGACTGAATCATCACCCTACAGTTGGAAAGCCGAGTAC	CTAGACTGAATCATCACCCTCTGTACCCGGTCACATAGAA	CTAGACTGAATCATCACCCTCTGTACCCGGTCACATAGAA	AF546	AF488	AF546	AF488	AF488
Tgfb3	TACTTCATATCAGTCGCACG	TACTTCATATCAGTCGCAGCGACAGGCAGTCACAGATATG	TACTTCATATCAGTCGCAGCGACAGGCAGTCACAGATATG	TACTTCATATCAGTCGCAGCACAGTTGGAAAGCCGAGTAC	TACTTCATATCAGTCGCAGCTGTGAGGGATCGTTATCTCC	TACTTCATATCAGTCGCAGCTGTGAGGGATCGTTATCTCC	Cy5	Cy5	AF546	AF750	AF750
Dct	CTAGACTAATGCAGAGAGCG	CTAGACTAATGCAGAGAGGCCTGTACCCGGTCACATAGAA	CTAGACTAATGCAGAGAGGCACAGTTGGAAAGCCGAGTAC	CTAGACTAATGCAGAGAGGCGACAGGCAGTCACAGATATG	CTAGACTAATGCAGAGAGGCCTGTACCCGGTCACATAGAA	CTAGACTAATGCAGAGAGGCTGTGAGGGATCGTTATCTCC	AF488	AF546	Cy5	AF488	AF750
Bmp2	CTTTCGACGCTGACACTAAA	CTTTCGACGCTGACACTATTCTGTACCCGGTCACATAGAA	CTTTCGACGCTGACACTATTGACAGGCAGTCACAGATATG	CTTTCGACGCTGACACTATTCTGTACCCGGTCACATAGAA	CTTTCGACGCTGACACTATTGACAGGCAGTCACAGATATG	CTTTCGACGCTGACACTATTCTGTACCCGGTCACATAGAA	AF488	Cy5	AF488	Cy5	AF488
Wnt6	CGGACATTACCACCTAGAGT	CGGACATTACCACCTAGACAACAGTTGGAAAGCCGAGTAC	CGGACATTACCACCTAGACAACAGTTGGAAAGCCGAGTAC	CGGACATTACCACCTAGACACTGTACCCGGTCACATAGAA	CGGACATTACCACCTAGACATGTGAGGGATCGTTATCTCC	CGGACATTACCACCTAGACAGACAGGCAGTCACAGATATG	AF546	AF546	AF488	AF750	Cy5
Wnt11	CACGGTATAGACACCACGTA	CACGGTATAGACACCACGATACAGTTGGAAAGCCGAGTAC	CACGGTATAGACACCACGATTGTGAGGGATCGTTATCTCC	CACGGTATAGACACCACGATACAGTTGGAAAGCCGAGTAC	CACGGTATAGACACCACGATTGTGAGGGATCGTTATCTCC	CACGGTATAGACACCACGATCTGTACCCGGTCACATAGAA	AF546	AF750	AF546	AF750	AF488
Edn2	CTGATGCTACACTAGGCACA	CTGATGCTACACTAGGCAGTCTGTACCCGGTCACATAGAA	CTGATGCTACACTAGGCAGTTGTGAGGGATCGTTATCTCC	CTGATGCTACACTAGGCAGTCTGTACCCGGTCACATAGAA	CTGATGCTACACTAGGCAGTACAGTTGGAAAGCCGAGTAC	CTGATGCTACACTAGGCAGTGACAGGCAGTCACAGATATG	AF488	AF750	AF488	AF546	Cy5
Gata3	TTGATATAGCGTATTCGCGC	TTGATATAGCGTATTCGCCGACAGTTGGAAAGCCGAGTAC	TTGATATAGCGTATTCGCCGCTGTACCCGGTCACATAGAA	TTGATATAGCGTATTCGCCGTGTGAGGGATCGTTATCTCC	TTGATATAGCGTATTCGCCGACAGTTGGAAAGCCGAGTAC	TTGATATAGCGTATTCGCCGCTGTACCCGGTCACATAGAA	AF546	AF488	AF750	AF546	AF488
Jag1	AGCGGACTAAATATAGGTCG	AGCGGACTAAATATAGGTGCACAGTTGGAAAGCCGAGTAC	AGCGGACTAAATATAGGTGCTGTGAGGGATCGTTATCTCC	AGCGGACTAAATATAGGTGCGACAGGCAGTCACAGATATG	AGCGGACTAAATATAGGTGCCTGTACCCGGTCACATAGAA	AGCGGACTAAATATAGGTGCTGTGAGGGATCGTTATCTCC	AF546	AF750	Cy5	AF488	AF750
Shh	GGTGTTATACGTGCATAGCC	GGTGTTATACGTGCATAGGGCTGTACCCGGTCACATAGAA	GGTGTTATACGTGCATAGGGACAGTTGGAAAGCCGAGTAC	GGTGTTATACGTGCATAGGGCTGTACCCGGTCACATAGAA	GGTGTTATACGTGCATAGGGGACAGGCAGTCACAGATATG	GGTGTTATACGTGCATAGGGGACAGGCAGTCACAGATATG	AF488	AF546	AF488	Cy5	Cy5
Bmpr1a	AACATAGCAAACTCTCTCGG	AACATAGCAAACTCTCTCCCCTGTACCCGGTCACATAGAA	AACATAGCAAACTCTCTCCCACAGTTGGAAAGCCGAGTAC	AACATAGCAAACTCTCTCCCACAGTTGGAAAGCCGAGTAC	AACATAGCAAACTCTCTCCCGACAGGCAGTCACAGATATG	AACATAGCAAACTCTCTCCCTGTGAGGGATCGTTATCTCC	AF488	AF546	AF546	Cy5	AF750
Wnt10a	CCTCGATCACCAGAGTTAGA	CCTCGATCACCAGAGTTACTCTGTACCCGGTCACATAGAA	CCTCGATCACCAGAGTTACTTGTGAGGGATCGTTATCTCC	CCTCGATCACCAGAGTTACTACAGTTGGAAAGCCGAGTAC	CCTCGATCACCAGAGTTACTTGTGAGGGATCGTTATCTCC	CCTCGATCACCAGAGTTACTACAGTTGGAAAGCCGAGTAC	AF488	AF750	AF546	AF750	AF546
Tgfb1	TACTTGTCACTCAGACCGTA	TACTTGTCACTCAGACCGATCTGTACCCGGTCACATAGAA	TACTTGTCACTCAGACCGATTGTGAGGGATCGTTATCTCC	TACTTGTCACTCAGACCGATACAGTTGGAAAGCCGAGTAC	TACTTGTCACTCAGACCGATCTGTACCCGGTCACATAGAA	TACTTGTCACTCAGACCGATGACAGGCAGTCACAGATATG	AF488	AF750	AF546	AF488	Cy5
Igf1r	ATAGACTTAACGCACGATCC	ATAGACTTAACGCACGATGGACAGTTGGAAAGCCGAGTAC	ATAGACTTAACGCACGATGGTGTGAGGGATCGTTATCTCC	ATAGACTTAACGCACGATGGTGTGAGGGATCGTTATCTCC	ATAGACTTAACGCACGATGGACAGTTGGAAAGCCGAGTAC	ATAGACTTAACGCACGATGGTGTGAGGGATCGTTATCTCC	AF546	AF750	AF750	AF546	AF750
C1qc	GGTATAGTACATTCCCGCAC	GGTATAGTACATTCCCGCTGACAGTTGGAAAGCCGAGTAC	GGTATAGTACATTCCCGCTGCTGTACCCGGTCACATAGAA	GGTATAGTACATTCCCGCTGACAGTTGGAAAGCCGAGTAC	GGTATAGTACATTCCCGCTGTGTGAGGGATCGTTATCTCC	GGTATAGTACATTCCCGCTGGACAGGCAGTCACAGATATG	AF546	AF488	AF546	AF750	Cy5
Barx2	GGTTGCTACGATGACTCAGT	GGTTGCTACGATGACTCACACTGTACCCGGTCACATAGAA	GGTTGCTACGATGACTCACACTGTACCCGGTCACATAGAA	GGTTGCTACGATGACTCACAGACAGGCAGTCACAGATATG	GGTTGCTACGATGACTCACAGACAGGCAGTCACAGATATG	GGTTGCTACGATGACTCACACTGTACCCGGTCACATAGAA	AF488	AF488	Cy5	Cy5	AF488
Ptgds	GTCTGAGAATGTGTTAGCAC	GTCTGAGAATGTGTTAGCTGACAGTTGGAAAGCCGAGTAC	GTCTGAGAATGTGTTAGCTGCTGTACCCGGTCACATAGAA	GTCTGAGAATGTGTTAGCTGCTGTACCCGGTCACATAGAA	GTCTGAGAATGTGTTAGCTGGACAGGCAGTCACAGATATG	GTCTGAGAATGTGTTAGCTGGACAGGCAGTCACAGATATG	AF546	AF488	AF488	Cy5	Cy5
Mbp	TACTTATGATGACTGCGGAC	TACTTATGATGACTGCGGTGGACAGGCAGTCACAGATATG	TACTTATGATGACTGCGGTGACAGTTGGAAAGCCGAGTAC	TACTTATGATGACTGCGGTGTGTGAGGGATCGTTATCTCC	TACTTATGATGACTGCGGTGGACAGGCAGTCACAGATATG	TACTTATGATGACTGCGGTGTGTGAGGGATCGTTATCTCC	Cy5	AF546	AF750	Cy5	AF750
Fbln2	CACACTAACTCGAATGACGT	CACACTAACTCGAATGACCAGACAGGCAGTCACAGATATG	CACACTAACTCGAATGACCAGACAGGCAGTCACAGATATG	CACACTAACTCGAATGACCATGTGAGGGATCGTTATCTCC	CACACTAACTCGAATGACCAACAGTTGGAAAGCCGAGTAC	CACACTAACTCGAATGACCATGTGAGGGATCGTTATCTCC	Cy5	Cy5	AF750	AF546	AF750
Lhx2	TAGAGCATCTGACGCTATGA	TAGAGCATCTGACGCTATCTTGTGAGGGATCGTTATCTCC	TAGAGCATCTGACGCTATCTTGTGAGGGATCGTTATCTCC	TAGAGCATCTGACGCTATCTGACAGGCAGTCACAGATATG	TAGAGCATCTGACGCTATCTGACAGGCAGTCACAGATATG	TAGAGCATCTGACGCTATCTACAGTTGGAAAGCCGAGTAC	AF750	AF750	Cy5	Cy5	AF546
Krt28	ACCTAATAACACTCACGGGT	ACCTAATAACACTCACGGCATGTGAGGGATCGTTATCTCC	ACCTAATAACACTCACGGCAACAGTTGGAAAGCCGAGTAC	ACCTAATAACACTCACGGCATGTGAGGGATCGTTATCTCC	ACCTAATAACACTCACGGCAGACAGGCAGTCACAGATATG	ACCTAATAACACTCACGGCAGACAGGCAGTCACAGATATG	AF750	AF546	AF750	Cy5	Cy5
Lgr5	GGTGCTCTACGAGTCTGATA	GGTGCTCTACGAGTCTGAATGACAGGCAGTCACAGATATG	GGTGCTCTACGAGTCTGAATGACAGGCAGTCACAGATATG	GGTGCTCTACGAGTCTGAATCTGTACCCGGTCACATAGAA	GGTGCTCTACGAGTCTGAATTGTGAGGGATCGTTATCTCC	GGTGCTCTACGAGTCTGAATGACAGGCAGTCACAGATATG	Cy5	Cy5	AF488	AF750	Cy5
Edn1	TCGCGTCTACCTGACTTTAG	TCGCGTCTACCTGACTTTTCCTGTACCCGGTCACATAGAA	TCGCGTCTACCTGACTTTTCTGTGAGGGATCGTTATCTCC	TCGCGTCTACCTGACTTTTCGACAGGCAGTCACAGATATG	TCGCGTCTACCTGACTTTTCCTGTACCCGGTCACATAGAA	TCGCGTCTACCTGACTTTTCACAGTTGGAAAGCCGAGTAC	AF488	AF750	Cy5	AF488	AF546
Wnt3	GTGAGTCGAATTTGTGTACC	GTGAGTCGAATTTGTGTAGGTGTGAGGGATCGTTATCTCC	GTGAGTCGAATTTGTGTAGGACAGTTGGAAAGCCGAGTAC	GTGAGTCGAATTTGTGTAGGTGTGAGGGATCGTTATCTCC	GTGAGTCGAATTTGTGTAGGACAGTTGGAAAGCCGAGTAC	GTGAGTCGAATTTGTGTAGGCTGTACCCGGTCACATAGAA	AF750	AF546	AF750	AF546	AF488
Bmp7	CGGACTAAGGGCGACTAATA	CGGACTAAGGGCGACTAAATGACAGGCAGTCACAGATATG	CGGACTAAGGGCGACTAAATTGTGAGGGATCGTTATCTCC	CGGACTAAGGGCGACTAAATACAGTTGGAAAGCCGAGTAC	CGGACTAAGGGCGACTAAATACAGTTGGAAAGCCGAGTAC	CGGACTAAGGGCGACTAAATCTGTACCCGGTCACATAGAA	Cy5	AF750	AF546	AF546	AF488
Bmp4	GTAACCCGCTATCAGATCGA	GTAACCCGCTATCAGATCCTACAGTTGGAAAGCCGAGTAC	GTAACCCGCTATCAGATCCTTGTGAGGGATCGTTATCTCC	GTAACCCGCTATCAGATCCTCTGTACCCGGTCACATAGAA	GTAACCCGCTATCAGATCCTTGTGAGGGATCGTTATCTCC	GTAACCCGCTATCAGATCCTACAGTTGGAAAGCCGAGTAC	AF546	AF750	AF488	AF750	AF546
C1qa	TAGACTCTCGATCAGCCGTA	TAGACTCTCGATCAGCCGATGACAGGCAGTCACAGATATG	TAGACTCTCGATCAGCCGATTGTGAGGGATCGTTATCTCC	TAGACTCTCGATCAGCCGATGACAGGCAGTCACAGATATG	TAGACTCTCGATCAGCCGATTGTGAGGGATCGTTATCTCC	TAGACTCTCGATCAGCCGATACAGTTGGAAAGCCGAGTAC	Cy5	AF750	Cy5	AF750	AF546
Dll1	GCACTATTACGCAGAGCATC	GCACTATTACGCAGAGCAAGGACAGGCAGTCACAGATATG	GCACTATTACGCAGAGCAAGTGTGAGGGATCGTTATCTCC	GCACTATTACGCAGAGCAAGTGTGAGGGATCGTTATCTCC	GCACTATTACGCAGAGCAAGGACAGGCAGTCACAGATATG	GCACTATTACGCAGAGCAAGACAGTTGGAAAGCCGAGTAC	Cy5	AF750	AF750	Cy5	AF546
Krt25	AGATACTTAACCATAGCGCC	AGATACTTAACCATAGCGGGTGTGAGGGATCGTTATCTCC	AGATACTTAACCATAGCGGGGACAGGCAGTCACAGATATG	AGATACTTAACCATAGCGGGTGTGAGGGATCGTTATCTCC	AGATACTTAACCATAGCGGGACAGTTGGAAAGCCGAGTAC	AGATACTTAACCATAGCGGGGACAGGCAGTCACAGATATG	AF750	Cy5	AF750	AF546	Cy5
Myl9	TTGACATAGTGGTCGAGTTC	TTGACATAGTGGTCGAGTAGGACAGGCAGTCACAGATATG	TTGACATAGTGGTCGAGTAGGACAGGCAGTCACAGATATG	TTGACATAGTGGTCGAGTAGCTGTACCCGGTCACATAGAA	TTGACATAGTGGTCGAGTAGGACAGGCAGTCACAGATATG	TTGACATAGTGGTCGAGTAGTGTGAGGGATCGTTATCTCC	Cy5	Cy5	AF488	Cy5	AF750
Bmp3	GCCTAGATACCGTAGATGAC	GCCTAGATACCGTAGATGTGCTGTACCCGGTCACATAGAA	GCCTAGATACCGTAGATGTGACAGTTGGAAAGCCGAGTAC	GCCTAGATACCGTAGATGTGGACAGGCAGTCACAGATATG	GCCTAGATACCGTAGATGTGTGTGAGGGATCGTTATCTCC	GCCTAGATACCGTAGATGTGCTGTACCCGGTCACATAGAA	AF488	AF546	Cy5	AF750	AF488
Lrig1	TCGTACTGATTGACGGTGAT	TCGTACTGATTGACGGTGTACTGTACCCGGTCACATAGAA	TCGTACTGATTGACGGTGTACTGTACCCGGTCACATAGAA	TCGTACTGATTGACGGTGTAACAGTTGGAAAGCCGAGTAC	TCGTACTGATTGACGGTGTACTGTACCCGGTCACATAGAA	TCGTACTGATTGACGGTGTAACAGTTGGAAAGCCGAGTAC	AF488	AF488	AF546	AF488	AF546
Notch1	GTCTGGAGAGATCAGTATCC	GTCTGGAGAGATCAGTATGGTGTGAGGGATCGTTATCTCC	GTCTGGAGAGATCAGTATGGGACAGGCAGTCACAGATATG	GTCTGGAGAGATCAGTATGGACAGTTGGAAAGCCGAGTAC	GTCTGGAGAGATCAGTATGGCTGTACCCGGTCACATAGAA	GTCTGGAGAGATCAGTATGGACAGTTGGAAAGCCGAGTAC	AF750	Cy5	AF546	AF488	AF546
Sox9	CACACTGTAAGACGATAGCC	CACACTGTAAGACGATAGGGTGTGAGGGATCGTTATCTCC	CACACTGTAAGACGATAGGGACAGTTGGAAAGCCGAGTAC	CACACTGTAAGACGATAGGGACAGTTGGAAAGCCGAGTAC	CACACTGTAAGACGATAGGGCTGTACCCGGTCACATAGAA	CACACTGTAAGACGATAGGGGACAGGCAGTCACAGATATG	AF750	AF546	AF546	AF488	Cy5
Mt1	CTGAGTAAGTCTTCCACACG	CTGAGTAAGTCTTCCACAGCGACAGGCAGTCACAGATATG	CTGAGTAAGTCTTCCACAGCACAGTTGGAAAGCCGAGTAC	CTGAGTAAGTCTTCCACAGCTGTGAGGGATCGTTATCTCC	CTGAGTAAGTCTTCCACAGCTGTGAGGGATCGTTATCTCC	CTGAGTAAGTCTTCCACAGCGACAGGCAGTCACAGATATG	Cy5	AF546	AF750	AF750	Cy5
Wnt5b	GACACTCGACGCCATAGATA	GACACTCGACGCCATAGAATTGTGAGGGATCGTTATCTCC	GACACTCGACGCCATAGAATGACAGGCAGTCACAGATATG	GACACTCGACGCCATAGAATGACAGGCAGTCACAGATATG	GACACTCGACGCCATAGAATTGTGAGGGATCGTTATCTCC	GACACTCGACGCCATAGAATCTGTACCCGGTCACATAGAA	AF750	Cy5	Cy5	AF750	AF488
Axin2	CCTTAACTCGCGTTCAAGTA	CCTTAACTCGCGTTCAAGATACAGTTGGAAAGCCGAGTAC	CCTTAACTCGCGTTCAAGATGACAGGCAGTCACAGATATG	CCTTAACTCGCGTTCAAGATCTGTACCCGGTCACATAGAA	CCTTAACTCGCGTTCAAGATTGTGAGGGATCGTTATCTCC	CCTTAACTCGCGTTCAAGATCTGTACCCGGTCACATAGAA	AF546	Cy5	AF488	AF750	AF488
Fcer1g	CCTTAGACACATCATACGGA	CCTTAGACACATCATACGCTGACAGGCAGTCACAGATATG	CCTTAGACACATCATACGCTCTGTACCCGGTCACATAGAA	CCTTAGACACATCATACGCTGACAGGCAGTCACAGATATG	CCTTAGACACATCATACGCTGACAGGCAGTCACAGATATG	CCTTAGACACATCATACGCTTGTGAGGGATCGTTATCTCC	Cy5	AF488	Cy5	Cy5	AF750
Ednrb	GCCGAGACAGTGGTATATCT	GCCGAGACAGTGGTATATGAACAGTTGGAAAGCCGAGTAC	GCCGAGACAGTGGTATATGAACAGTTGGAAAGCCGAGTAC	GCCGAGACAGTGGTATATGATGTGAGGGATCGTTATCTCC	GCCGAGACAGTGGTATATGACTGTACCCGGTCACATAGAA	GCCGAGACAGTGGTATATGATGTGAGGGATCGTTATCTCC	AF546	AF546	AF750	AF488	AF750
Edn3	GCGAATGTCGGAGACTACTT	GCGAATGTCGGAGACTACAAGACAGGCAGTCACAGATATG	GCGAATGTCGGAGACTACAATGTGAGGGATCGTTATCTCC	GCGAATGTCGGAGACTACAACTGTACCCGGTCACATAGAA	GCGAATGTCGGAGACTACAAGACAGGCAGTCACAGATATG	GCGAATGTCGGAGACTACAAGACAGGCAGTCACAGATATG	Cy5	AF750	AF488	Cy5	Cy5
Cd52	CGGGACGTAAGTGTACTCAA	CGGGACGTAAGTGTACTCTTCTGTACCCGGTCACATAGAA	CGGGACGTAAGTGTACTCTTACAGTTGGAAAGCCGAGTAC	CGGGACGTAAGTGTACTCTTTGTGAGGGATCGTTATCTCC	CGGGACGTAAGTGTACTCTTGACAGGCAGTCACAGATATG	CGGGACGTAAGTGTACTCTTCTGTACCCGGTCACATAGAA	AF488	AF546	AF750	Cy5	AF488
Tgfbr2	CTTTGTGAATAGTCTAGCGC	CTTTGTGAATAGTCTAGCCGCTGTACCCGGTCACATAGAA	CTTTGTGAATAGTCTAGCCGGACAGGCAGTCACAGATATG	CTTTGTGAATAGTCTAGCCGGACAGGCAGTCACAGATATG	CTTTGTGAATAGTCTAGCCGACAGTTGGAAAGCCGAGTAC	CTTTGTGAATAGTCTAGCCGTGTGAGGGATCGTTATCTCC	AF488	Cy5	Cy5	AF546	AF750
Tgfb2	TACTTGTAGATAGCGAGCGA	TACTTGTAGATAGCGAGCCTGACAGGCAGTCACAGATATG	TACTTGTAGATAGCGAGCCTGACAGGCAGTCACAGATATG	TACTTGTAGATAGCGAGCCTTGTGAGGGATCGTTATCTCC	TACTTGTAGATAGCGAGCCTGACAGGCAGTCACAGATATG	TACTTGTAGATAGCGAGCCTCTGTACCCGGTCACATAGAA	Cy5	Cy5	AF750	Cy5	AF488
Grem1	TCGCGTTCACCGTAATCTTA	TCGCGTTCACCGTAATCTATGACAGGCAGTCACAGATATG	TCGCGTTCACCGTAATCTATGACAGGCAGTCACAGATATG	TCGCGTTCACCGTAATCTATTGTGAGGGATCGTTATCTCC	TCGCGTTCACCGTAATCTATCTGTACCCGGTCACATAGAA	TCGCGTTCACCGTAATCTATGACAGGCAGTCACAGATATG	Cy5	Cy5	AF750	AF488	Cy5
Notch2	GGTTACGTCCACTCACTTTA	GGTTACGTCCACTCACTTATTGTGAGGGATCGTTATCTCC	GGTTACGTCCACTCACTTATACAGTTGGAAAGCCGAGTAC	GGTTACGTCCACTCACTTATACAGTTGGAAAGCCGAGTAC	GGTTACGTCCACTCACTTATTGTGAGGGATCGTTATCTCC	GGTTACGTCCACTCACTTATCTGTACCCGGTCACATAGAA	AF750	AF546	AF546	AF750	AF488
Scd1	CACGTACTAAGACCACTAGG	CACGTACTAAGACCACTACCCTGTACCCGGTCACATAGAA	CACGTACTAAGACCACTACCACAGTTGGAAAGCCGAGTAC	CACGTACTAAGACCACTACCTGTGAGGGATCGTTATCTCC	CACGTACTAAGACCACTACCTGTGAGGGATCGTTATCTCC	CACGTACTAAGACCACTACCACAGTTGGAAAGCCGAGTAC	AF488	AF546	AF750	AF750	AF546
Igf2	TTCGTCGGATCGAGGTTATC	TTCGTCGGATCGAGGTTAAGTGTGAGGGATCGTTATCTCC	TTCGTCGGATCGAGGTTAAGACAGTTGGAAAGCCGAGTAC	TTCGTCGGATCGAGGTTAAGGACAGGCAGTCACAGATATG	TTCGTCGGATCGAGGTTAAGCTGTACCCGGTCACATAGAA	TTCGTCGGATCGAGGTTAAGACAGTTGGAAAGCCGAGTAC	AF750	AF546	Cy5	AF488	AF546
Wnt4	AACAGTTAAGAACCTCTCGC	AACAGTTAAGAACCTCTCCGACAGTTGGAAAGCCGAGTAC	AACAGTTAAGAACCTCTCCGCTGTACCCGGTCACATAGAA	AACAGTTAAGAACCTCTCCGACAGTTGGAAAGCCGAGTAC	AACAGTTAAGAACCTCTCCGGACAGGCAGTCACAGATATG	AACAGTTAAGAACCTCTCCGTGTGAGGGATCGTTATCTCC	AF546	AF488	AF546	Cy5	AF750
