## Supplementary material for "Deconvolving organogenesis in space and time via spatial transcriptomics in thick tissues": Table S3

	FOV	X[pixel value in the FOV]	Y[pixel value in the FOV]	X[pixel value in the overall FOVs]	Y[pixel value in the overall FOVs]	X[spatial position in um in the overall FOVs]	Y[spatial position in um in the overall FOVs]
HF1	FOV1	453.69144144144144	86.04054054054055	453.69144144144144	86.04054054054055	145.18126126126126	27.532972972972974
HF10	FOV1	1386.4698113207546	363.5056603773585	1386.4698113207546	363.5056603773585	443.6703396226415	116.32181132075472
HF11	FOV1	758.0267716535433	400.63937007874017	758.0267716535433	400.63937007874017	242.56856692913385	128.20459842519685
HF12	FOV1	2041.5648994515539	385.56672760511884	2041.5648994515539	385.56672760511884	653.3007678244973	123.38135283363803
HF13	FOV1	1046.2755474452554	389.18430656934305	1046.2755474452554	389.18430656934305	334.8081751824817	124.53897810218977
HF14	FOV1	372.34963768115944	419.59420289855075	372.34963768115944	419.59420289855075	119.15188405797102	134.27014492753625
HF15	FOV1	1730.8317757009345	414.8018691588785	1730.8317757009345	414.8018691588785	553.866168224299	132.73659813084112
HF16	FOV1	989.5371900826447	490.18801652892563	989.5371900826447	490.18801652892563	316.6519008264463	156.8601652892562
HF17	FOV1	334.48735244519395	542.1028667790894	334.48735244519395	542.1028667790894	107.03595278246206	173.4729173693086
HF18	FOV1	691.6087719298246	516.2315789473685	691.6087719298246	516.2315789473685	221.31480701754387	165.19410526315792
HF19	FOV1	1487.581981981982	550.7855855855856	1487.581981981982	550.7855855855856	476.0262342342342	176.2513873873874
HF2	FOV1	1261.6210131332082	146.2138836772983	1261.6210131332082	146.2138836772983	403.7187242026266	46.78844277673546
HF20	FOV1	1093.7996146435453	584.2870905587669	1093.7996146435453	584.2870905587669	350.0158766859345	186.9718689788054
HF21	FOV1	1979.0791505791506	636.2220077220077	1979.0791505791506	636.2220077220077	633.3053281853282	203.59104247104247
HF22	FOV1	267.12007874015745	676.4035433070866	267.12007874015745	676.4035433070866	85.47842519685038	216.44913385826771
HF23	FOV1	1478.9169491525424	677.2254237288136	1478.9169491525424	677.2254237288136	473.2534237288136	216.71213559322035
HF24	FOV1	372.4259259259259	755.9981481481482	372.4259259259259	755.9981481481482	119.1762962962963	241.91940740740742
HF25	FOV1	1009.3953974895397	712.1338912133891	1009.3953974895397	712.1338912133891	323.0065271966527	227.88284518828453
HF26	FOV1	619.8237623762376	767.419801980198	619.8237623762376	767.419801980198	198.34360396039602	245.57433663366336
HF27	FOV1	1769.261862917399	797.5131810193321	1769.261862917399	797.5131810193321	566.1637961335676	255.2042179261863
HF28	FOV1	923.8190661478599	849.8249027237354	923.8190661478599	849.8249027237354	295.6221011673152	271.9439688715953
HF29	FOV1	1499.0883458646617	822.765037593985	1499.0883458646617	822.765037593985	479.70827067669177	263.2848120300752
HF3	FOV1	1493.2689393939395	124.64393939393939	1493.2689393939395	124.64393939393939	477.84606060606063	39.8860606060606
HF30	FOV1	1667.666	883.104	1667.666	883.104	533.65312	282.59328
HF31	FOV1	1059.017208413002	925.2045889101338	1059.017208413002	925.2045889101338	338.8855066921606	296.0654684512428
HF32	FOV1	640.7800751879699	896.7725563909775	640.7800751879699	896.7725563909775	205.0496240601504	286.9672180451128
HF33	FOV1	125.29087452471482	968.7243346007605	125.29087452471482	968.7243346007605	40.09307984790875	309.99178707224337
HF34	FOV1	140.24381625441697	1087.1978798586572	140.24381625441697	1087.1978798586572	44.87802120141343	347.9033215547703
HF35	FOV1	598.7342519685039	1019.8385826771654	598.7342519685039	1019.8385826771654	191.59496062992127	326.3483464566929
HF36	FOV1	974.5490196078431	1035.9882352941177	974.5490196078431	1035.9882352941177	311.8556862745098	331.5162352941177
HF37	FOV1	639.140350877193	1183.8927875243664	639.140350877193	1183.8927875243664	204.52491228070176	378.84569200779725
HF38	FOV1	1736.6689419795223	1134.8515358361774	1736.6689419795223	1134.8515358361774	555.7340614334471	363.1524914675768
HF39	FOV1	1481.9247311827958	1154.131182795699	1481.9247311827958	1154.131182795699	474.21591397849465	369.3219784946237
HF4	FOV1	814.06	124.21818181818182	814.06	124.21818181818182	260.4992	39.749818181818185
HF40	FOV1	551.0783132530121	1265.437751004016	551.0783132530121	1265.437751004016	176.34506024096387	404.94008032128517
HF41	FOV1	194.71095152603232	1183.9335727109515	194.71095152603232	1183.9335727109515	62.307504488330345	378.85874326750445
HF42	FOV1	196.3551912568306	1315.5938069216759	196.3551912568306	1315.5938069216759	62.833661202185795	420.9900182149363
HF43	FOV1	126.31362007168458	1485.9175627240143	126.31362007168458	1485.9175627240143	40.42035842293907	475.4936200716846
HF44	FOV1	625.3452157598499	1349.5703564727955	625.3452157598499	1349.5703564727955	200.11046904315197	431.8625140712946
HF45	FOV1	1522.6723549488054	1261.1228668941978	1522.6723549488054	1261.1228668941978	487.25515358361775	403.5593174061433
HF46	FOV1	1918.833922261484	1342.6855123674911	1918.833922261484	1342.6855123674911	614.0268551236749	429.6593639575972
HF47	FOV1	203.77083333333334	1418.2916666666667	203.77083333333334	1418.2916666666667	65.20666666666668	453.85333333333335
HF48	FOV1	1519.9423791821562	1454.4758364312268	1519.9423791821562	1454.4758364312268	486.38156133829	465.43226765799255
HF49	FOV1	1899.8028933092223	1527.119349005425	1899.8028933092223	1527.119349005425	607.9369258589512	488.678191681736
HF5	FOV1	1781.286941580756	162.27835051546393	1781.286941580756	162.27835051546393	570.011821305842	51.92907216494846
HF50	FOV1	1377.0175746924428	1582.402460456942	1377.0175746924428	1582.402460456942	440.6456239015817	506.36878734622144
HF51	FOV1	351.5145067698259	1812.0715667311413	351.5145067698259	1812.0715667311413	112.4846421663443	579.8629013539652
HF52	FOV1	1440.6730038022813	1668.0171102661598	1440.6730038022813	1668.0171102661598	461.01536121673	533.7654752851711
HF53	FOV1	356.25249169435216	1699.8588039867109	356.25249169435216	1699.8588039867109	114.0007973421927	543.9548172757475
HF54	FOV1	869.6470588235294	1765.5920303605312	869.6470588235294	1765.5920303605312	278.28705882352943	564.98944971537
HF55	FOV1	1591.6673040152964	1793.0516252390057	1591.6673040152964	1793.0516252390057	509.3335372848949	573.7765200764818
HF56	FOV1	2034.9716446124764	1848.7051039697542	2034.9716446124764	1848.7051039697542	651.1909262759925	591.5856332703214
HF57	FOV1	882.4045138888889	1882.8368055555557	882.4045138888889	1882.8368055555557	282.36944444444447	602.5077777777778
HF58	FOV1	1266.2588235294118	1872.7509803921569	1266.2588235294118	1872.7509803921569	405.2028235294118	599.2803137254903
HF59	FOV1	676.3541341653666	1982.4009360374414	676.3541341653666	1982.4009360374414	216.43332293291732	634.3682995319813
HF6	FOV1	410.84742647058823	188.6139705882353	410.84742647058823	188.6139705882353	131.47117647058823	60.3564705882353
HF60	FOV1	376.9814049586777	1971.8657024793388	376.9814049586777	1971.8657024793388	120.63404958677685	630.9970247933884
HF61	FOV1	1260.6552346570397	2002.7490974729242	1260.6552346570397	2002.7490974729242	403.40967509025273	640.8797111913358
HF62	FOV1	839.9512605042016	2010.4605042016806	839.9512605042016	2010.4605042016806	268.7844033613445	643.3473613445378
HF63	FOV1	663.0016722408027	2088.896321070234	663.0016722408027	2088.896321070234	212.16053511705687	668.4468227424749
HF64	FOV1	1499.6811881188119	2065.40198019802	1499.6811881188119	2065.40198019802	479.8979801980198	660.9286336633663
HF65	FOV1	916.3711711711712	2132.4702702702702	916.3711711711712	2132.4702702702702	293.2387747747748	682.3904864864865
HF66	FOV1	348.8031496062992	2124.4787401574804	348.8031496062992	2124.4787401574804	111.61700787401574	679.8331968503937
HF67	FOV1	1527.762808349146	2198.7703984819736	1527.762808349146	2198.7703984819736	488.88409867172675	703.6065275142316
HF68	FOV1	1262.7562862669245	2136.6943907156674	1262.7562862669245	2136.6943907156674	404.08201160541586	683.7422050290136
HF69	FOV1	1821.5105633802816	2211.8098591549297	1821.5105633802816	2211.8098591549297	582.8833802816902	707.7791549295775
HF7	FOV1	1313.8597449908925	263.58469945355193	1313.8597449908925	263.58469945355193	420.4351183970856	84.34710382513661
HF8	FOV1	691.411867364747	271.8778359511344	691.411867364747	271.8778359511344	221.25179755671903	87.000907504363
HF9	FOV1	399.0153846153846	296.2188034188034	399.0153846153846	296.2188034188034	127.68492307692308	94.7900170940171
HF100	FOV2	1036.750847457627	1065.6898305084746	1036.750847457627	3369.6898305084746	331.76027118644066	1078.3007457627118
HF101	FOV2	1095.3520900321544	1209.8424437299036	1095.3520900321544	3513.8424437299036	350.5126688102894	1124.4295819935692
HF102	FOV2	484.91743119266056	986.7981651376147	484.91743119266056	3290.798165137615	155.1735779816514	1053.0554128440367
HF103	FOV2	1499.6596119929454	1019.7619047619048	1499.6596119929454	3323.7619047619046	479.89107583774256	1063.6038095238096
HF104	FOV2	1557.949494949495	1277.2003367003367	1557.949494949495	3581.2003367003367	498.54383838383836	1145.9841077441079
HF105	FOV2	1481.7166392092256	1169.2042833607907	1481.7166392092256	3473.2042833607907	474.1493245469522	1111.425370675453
HF106	FOV2	395.5120147874307	1120.4916820702404	395.5120147874307	3424.49168207024	126.56384473197782	1095.8373382624768
HF107	FOV2	110.00961538461539	1139.1865384615385	110.00961538461539	3443.1865384615385	35.20307692307693	1101.8196923076923
HF108	FOV2	1000.2907180385289	1829.7898423817862	1000.2907180385289	4133.789842381786	320.09302977232926	1322.8127495621716
HF109	FOV2	427.07718696397944	1270.8250428816466	427.07718696397944	3574.8250428816464	136.66469982847343	1143.9440137221268
HF110	FOV2	1197.492586490939	1413.644151565074	1197.492586490939	3717.644151565074	383.19762767710046	1189.6461285008238
HF111	FOV2	743.9604810996564	1358.7525773195875	743.9604810996564	3662.7525773195875	238.06735395189003	1172.080824742268
HF112	FOV2	1045.0610412926392	1338.8689407540394	1045.0610412926392	3642.8689407540396	334.41953321364457	1165.7180610412927
HF113	FOV2	1572.2045454545455	1388.0056818181818	1572.2045454545455	3692.005681818182	503.10545454545456	1181.4418181818182
HF114	FOV2	928.155979202773	1589.3032928942807	928.155979202773	3893.3032928942807	297.00991334488737	1245.8570537261699
HF115	FOV2	301.3326771653543	1389.8799212598426	301.3326771653543	3693.8799212598424	96.42645669291338	1182.0415748031496
HF116	FOV2	1320.6698717948718	1623.036858974359	1320.6698717948718	3927.036858974359	422.614358974359	1256.651794871795
HF117	FOV2	351.71507352941177	1524.8033088235295	351.71507352941177	3828.8033088235297	112.54882352941176	1225.2170588235294
HF118	FOV2	1682.3072164948453	1492.843298969072	1682.3072164948453	3796.843298969072	538.3383092783505	1214.989855670103
HF119	FOV2	742.3294314381271	1477.2224080267558	742.3294314381271	3781.222408026756	237.5454180602007	1209.991170568562
HF120	FOV2	1326.2041166380789	1521.6363636363637	1326.2041166380789	3825.636363636364	424.3853173241852	1224.2036363636364
HF121	FOV2	2115.50796812749	1518.886454183267	2115.50796812749	3822.8864541832672	676.9625498007969	1223.3236653386455
HF122	FOV2	417.0446927374302	1804.7579143389198	417.0446927374302	4108.757914338919	133.45430167597766	1314.8025325884541
HF123	FOV2	862.1818181818181	1699.336192109777	862.1818181818181	4003.3361921097767	275.8981818181818	1281.0675814751285
HF124	FOV2	382.97636363636366	1677.8872727272728	382.97636363636366	3981.887272727273	122.55243636363637	1274.2039272727272
HF125	FOV2	838.0364963503649	1922.8722627737227	838.0364963503649	4226.8722627737225	268.17167883211675	1352.5991240875912
HF126	FOV2	334.2014388489209	1948.4406474820144	334.2014388489209	4252.440647482014	106.94446043165468	1360.7810071942447
HF127	FOV2	479.8268876611418	2020.6058931860036	479.8268876611418	4324.605893186003	153.5446040515654	1383.873885819521
HF128	FOV2	262.88971962616824	1806.0205607476635	262.88971962616824	4110.020560747664	84.12471028037383	1315.2065794392524
HF129	FOV2	99.26705653021442	2168.5555555555557	99.26705653021442	4472.555555555556	31.765458089668616	1431.2177777777779
HF130	FOV2	398.1928429423459	2121.8747514910538	398.1928429423459	4425.874751491054	127.4217097415507	1416.2799204771372
HF131	FOV2	1817.8756476683939	2146.754749568221	1817.8756476683939	4450.754749568221	581.7202072538861	1424.2415198618307
HF70	FOV2	754.2654867256637	73.61946902654867	754.2654867256637	2377.619469026549	241.36495575221238	760.8382300884956
HF71	FOV2	1747.1714285714286	98.78392857142858	1747.1714285714286	2402.7839285714285	559.0948571428571	768.8908571428572
HF72	FOV2	1290.309688581315	173.8356401384083	1290.309688581315	2477.8356401384085	412.8991003460208	792.9074048442908
HF73	FOV2	307.37857142857143	143.44821428571427	307.37857142857143	2447.448214285714	98.36114285714287	783.1834285714285
HF74	FOV2	711.351724137931	176.81034482758622	711.351724137931	2480.810344827586	227.63255172413793	793.8593103448276
HF75	FOV2	399.7189189189189	256.4810810810811	399.7189189189189	2560.481081081081	127.91005405405406	819.353945945946
HF76	FOV2	918.5173010380623	293.55709342560556	918.5173010380623	2597.5570934256057	293.92553633217995	831.2182698961939
HF77	FOV2	1235.5207612456747	305.43079584775086	1235.5207612456747	2609.4307958477507	395.36664359861595	835.0178546712802
HF78	FOV2	342.1197822141561	344.54990925589834	342.1197822141561	2648.5499092558985	109.47833030852995	847.5359709618875
HF79	FOV2	985.2255892255893	565.8501683501684	985.2255892255893	2869.850168350168	315.2721885521886	918.3520538720538
HF80	FOV2	442.60828625235405	518.3446327683616	442.60828625235405	2822.3446327683614	141.6346516007533	903.1502824858757
HF81	FOV2	1331.514629948365	436.52323580034425	1331.514629948365	2740.523235800344	426.08468158347677	876.9674354561101
HF82	FOV2	353.056338028169	445.99119718309856	353.056338028169	2749.9911971830984	112.9780281690141	879.9971830985914
HF83	FOV2	1842.0745762711865	520.4593220338983	1842.0745762711865	2824.4593220338984	589.4638644067797	903.8269830508475
HF84	FOV2	916.6875981161695	431.57142857142856	916.6875981161695	2735.5714285714284	293.34003139717424	875.3828571428571
HF85	FOV2	1328.5085910652922	572.3316151202749	1328.5085910652922	2876.331615120275	425.1227491408935	920.4261168384879
HF86	FOV2	1748.472268907563	610.3310924369748	1748.472268907563	2914.331092436975	559.5111260504201	932.585949579832
HF87	FOV2	879.998191681736	705.754068716094	879.998191681736	3009.754068716094	281.59942133815554	963.1213019891501
HF88	FOV2	371.3867924528302	626.2150943396226	371.3867924528302	2930.2150943396227	118.84377358490566	937.6688301886793
HF89	FOV2	419.86842105263156	724.1122807017543	419.86842105263156	3028.1122807017546	134.3578947368421	968.9959298245615
HF90	FOV2	1360.3328125	725.715625	1360.3328125	3029.715625	435.3065	969.509
HF91	FOV2	987.8070796460177	815.7433628318585	987.8070796460177	3119.7433628318586	316.09826548672567	998.3178761061947
HF92	FOV2	587.9157303370787	921.2284644194757	587.9157303370787	3225.2284644194756	188.1330337078652	1032.0731086142323
HF93	FOV2	1797.3478260869565	791.2295652173913	1797.3478260869565	3095.229565217391	575.1513043478261	990.4734608695652
HF94	FOV2	1314.2024432809774	852.4729493891798	1314.2024432809774	3156.47294938918	420.5447818499128	1010.0713438045376
HF95	FOV2	1628.090405904059	916.4630996309963	1628.090405904059	3220.463099630996	520.9889298892989	1030.5481918819187
HF96	FOV2	657.3344537815126	803.1176470588235	657.3344537815126	3107.1176470588234	210.34702521008404	994.2776470588235
HF97	FOV2	113.8639846743295	1022.5191570881226	113.8639846743295	3326.5191570881225	36.43647509578544	1064.4861302681993
HF98	FOV2	1005.4863123993558	943.4959742351047	1005.4863123993558	3247.4959742351048	321.75561996779385	1039.1987117552335
HF99	FOV2	116.45265151515152	921.8276515151515	116.45265151515152	3225.8276515151515	37.264848484848486	1032.2648484848485
HF132	FOV3	102.7410071942446	91.81654676258992	2406.7410071942445	91.81654676258992	770.1571223021583	29.381294964028775
HF133	FOV3	1403.8056074766355	126.10280373831776	3707.8056074766355	126.10280373831776	1186.4977943925235	40.35289719626169
HF134	FOV3	799.4161616161616	127.27070707070708	3103.416161616162	127.27070707070708	993.0931717171718	40.72662626262626
HF135	FOV3	1774.0884808013357	148.6076794657763	4078.0884808013357	148.6076794657763	1304.9883138564273	47.55445742904842
HF136	FOV3	1080.9136960600376	177.78986866791746	3384.9136960600376	177.78986866791746	1083.172382739212	56.89275797373359
HF137	FOV3	509.0179640718563	251.3872255489022	2813.017964071856	251.3872255489022	900.165748502994	80.4439121756487
HF138	FOV3	1490.4434306569342	258.6259124087591	3794.443430656934	258.6259124087591	1214.221897810219	82.76029197080292
HF139	FOV3	788.8	261.09247311827954	3092.8	261.09247311827954	989.696	83.54959139784945
HF140	FOV3	1071.099609375	281.65234375	3375.099609375	281.65234375	1080.0318750000001	90.12875
HF141	FOV3	494.3736263736264	408.6758241758242	2798.3736263736264	408.6758241758242	895.4795604395605	130.77626373626373
HF142	FOV3	1518.2686025408348	419.3611615245009	3822.2686025408348	419.3611615245009	1223.1259528130672	134.1955716878403
HF143	FOV3	1025.5269784172663	468.7913669064748	3329.526978417266	468.7913669064748	1065.4486330935251	150.01323741007195
HF144	FOV3	1631.3144329896907	550.3969072164948	3935.3144329896904	550.3969072164948	1259.300618556701	176.12701030927835
HF145	FOV3	424.0703933747412	545.768115942029	2728.0703933747413	545.768115942029	872.9825258799173	174.6457971014493
HF146	FOV3	1009.2425925925926	657.062962962963	3313.2425925925927	657.062962962963	1060.2376296296297	210.26014814814815
HF147	FOV3	611.4259634888438	633.9046653144017	2915.425963488844	633.9046653144017	932.9363083164301	202.84949290060854
HF148	FOV3	1712.6026871401152	677.9213051823416	4016.6026871401154	677.9213051823416	1285.312859884837	216.93481765834932
HF149	FOV3	256.51574803149606	704.2933070866142	2560.515748031496	704.2933070866142	819.3650393700788	225.37385826771654
HF150	FOV3	607.8747763864043	771.4150268336315	2911.8747763864044	771.4150268336315	931.7999284436494	246.85280858676208
HF151	FOV3	1026.5649819494586	831.6660649819495	3330.5649819494583	831.6660649819495	1065.7807942238267	266.13314079422383
HF152	FOV3	1372.4804753820033	798.295415959253	3676.4804753820035	798.295415959253	1176.4737521222412	255.45453310696095
HF153	FOV3	1774.4192377495463	798.2649727767695	4078.4192377495465	798.2649727767695	1305.0941560798549	255.44479128856622
HF154	FOV3	251.2920168067227	831.9159663865546	2555.2920168067226	831.9159663865546	817.6934453781513	266.2131092436975
HF155	FOV3	1308.5864811133201	931.2763419483101	3612.58648111332	931.2763419483101	1156.0276739562626	298.00842942345923
HF156	FOV3	612.2518796992481	936.2913533834586	2916.251879699248	936.2913533834586	933.2006015037595	299.61323308270676
HF157	FOV3	323.2906137184116	945.0198555956679	2627.290613718412	945.0198555956679	840.7329963898918	302.4063537906137
HF158	FOV3	1233.1927194860814	1108.9614561027838	3537.1927194860814	1108.9614561027838	1131.9016702355461	354.86766595289083
HF159	FOV3	1797.5992366412213	1056.1526717557251	4101.599236641221	1056.1526717557251	1312.5117557251908	337.96885496183205
HF160	FOV3	847.8019417475729	1071.6796116504854	3151.801941747573	1071.6796116504854	1008.5766213592234	342.93747572815533
HF161	FOV3	254.843537414966	1083.4404761904761	2558.843537414966	1083.4404761904761	818.829931972789	346.7009523809524
HF162	FOV3	1522.4203821656051	1091.6900212314224	3826.420382165605	1091.6900212314224	1224.4545222929937	349.3408067940552
HF163	FOV3	868.3598326359833	1173.397489539749	3172.3598326359834	1173.397489539749	1015.1551464435147	375.48719665271966
HF164	FOV3	420.6222222222222	1219.2055555555555	2724.6222222222223	1219.2055555555555	871.8791111111111	390.14577777777777
HF165	FOV3	1880.4079696394688	1268.2523719165085	4184.407969639469	1268.2523719165085	1339.0105502846302	405.84075901328276
HF166	FOV3	365.7183364839319	1340.289224952741	2669.718336483932	1340.289224952741	854.3098676748583	428.8925519848772
HF167	FOV3	531.609576427256	1341.1399631675874	2835.609576427256	1341.1399631675874	907.3950644567219	429.164788213628
HF168	FOV3	845.1305263157894	1317.7578947368422	3149.130526315789	1317.7578947368422	1007.7217684210526	421.6825263157895
HF169	FOV3	1475.7773195876289	1361.682474226804	3779.777319587629	1361.682474226804	1209.5287422680412	435.7383917525773
HF170	FOV3	1099.321942446043	1436.6456834532373	3403.321942446043	1436.6456834532373	1089.0630215827339	459.72661870503595
HF171	FOV3	526.3537549407115	1489.5573122529645	2830.3537549407115	1489.5573122529645	905.7132015810276	476.65833992094866
HF172	FOV3	1537.8776699029127	1516.7398058252427	3841.8776699029127	1516.7398058252427	1229.4008543689322	485.3567378640777
HF173	FOV3	1846.3223300970874	1541.6485436893204	4150.322330097088	1541.6485436893204	1328.1031456310682	493.32753398058253
HF174	FOV3	1129.2677484787018	1537.4827586206898	3433.267748478702	1537.4827586206898	1098.6456795131846	491.99448275862073
HF175	FOV3	789.3411552346571	1695.6028880866427	3093.341155234657	1695.6028880866427	989.8691696750902	542.5929241877257
HF176	FOV3	1156.3539325842696	1785.3164794007491	3460.3539325842694	1785.3164794007491	1107.3132584269663	571.3012734082397
HF177	FOV3	1452.4084507042253	1626.7799295774648	3756.4084507042253	1626.7799295774648	1202.050704225352	520.5695774647887
HF178	FOV3	1181.8972868217054	1636.2151162790697	3485.897286821705	1636.2151162790697	1115.4871317829457	523.5888372093023
HF179	FOV3	221.6940726577438	1673.4913957934991	2525.6940726577436	1673.4913957934991	808.222103250478	535.5172466539198
HF180	FOV3	522.4276985743381	1658.7739307535642	2826.427698574338	1658.7739307535642	904.4568635437882	530.8076578411406
HF181	FOV3	1724.674230145867	1675.3581847649918	4028.674230145867	1675.3581847649918	1289.1757536466775	536.1146191247974
HF182	FOV3	765.2727272727273	1919.4147727272727	3069.272727272727	1919.4147727272727	982.1672727272727	614.2127272727273
HF183	FOV3	203.4022770398482	1800.2277039848198	2507.4022770398483	1800.2277039848198	802.3687286527514	576.0728652751424
HF184	FOV3	643.5678294573644	1781.0	2947.5678294573645	1781.0	943.2217054263566	569.92
HF185	FOV3	1134.5827205882354	1918.6213235294117	3438.582720588235	1918.6213235294117	1100.3464705882352	613.9588235294118
HF186	FOV3	157.5343811394892	1927.5284872298625	2461.534381139489	1927.5284872298625	787.6910019646366	616.8091159135561
HF187	FOV3	609.5868263473054	2013.3273453093811	2913.5868263473053	2013.3273453093811	932.3477844311377	644.2647504990019
HF188	FOV3	373.34464285714284	2218.4375	2677.344642857143	2218.4375	856.7502857142857	709.9
HF189	FOV3	730.38123752495	2125.88622754491	3034.38123752495	2125.88622754491	971.001996007984	680.2835928143712
HF190	FOV3	1588.7200674536257	1975.1602023608768	3892.7200674536257	1975.1602023608768	1245.6704215851603	632.0512647554806
HF191	FOV3	1292.090579710145	2017.3623188405797	3596.090579710145	2017.3623188405797	1150.7489855072465	645.5559420289856
HF192	FOV3	371.15065913371	2085.964218455744	2675.15065913371	2085.964218455744	856.0482109227872	667.508549905838
HF193	FOV3	1980.1423357664235	2106.169708029197	4284.1423357664235	2106.169708029197	1370.9255474452555	673.9743065693431
HF194	FOV3	889.1396933560477	2182.2385008517886	3193.1396933560477	2182.2385008517886	1021.8047018739353	698.3163202725724
HF195	FOV3	1285.6279069767443	2153.7388193202146	3589.6279069767443	2153.7388193202146	1148.6809302325582	689.1964221824687
HF196	FOV4	2060.1126279863483	66.24573378839591	4364.112627986348	2370.245733788396	1396.5160409556315	758.4786348122868
HF197	FOV4	1002.4385113268609	191.71197411003237	3306.438511326861	2495.7119741100323	1058.0603236245954	798.6278317152104
HF198	FOV4	1383.1937984496124	200.63565891472868	3687.1937984496126	2504.6356589147285	1179.902015503876	801.4834108527132
HF199	FOV4	498.6122778675283	310.1227786752827	2802.612277867528	2614.1227786752825	896.835928917609	836.5192891760904
HF200	FOV4	947.1751152073733	291.78801843317973	3251.1751152073734	2595.78801843318	1040.3760368663595	830.6521658986176
HF201	FOV4	99.18983957219251	369.2245989304813	2403.1898395721923	2673.224598930481	769.0207486631016	855.431871657754
HF202	FOV4	1419.6057692307693	333.5634615384615	3723.6057692307695	2637.5634615384615	1191.5538461538463	844.0203076923077
HF203	FOV4	304.195530726257	763.0139664804469	2608.195530726257	3067.013966480447	834.6225698324023	981.444469273743
HF204	FOV4	1664.9510603588908	357.7259380097879	3968.9510603588906	2661.725938009788	1270.064339314845	851.7523001631322
HF205	FOV4	606.0349544072948	411.0516717325228	2910.0349544072947	2715.0516717325227	931.2111854103343	868.8165349544073
HF206	FOV4	858.6747720364741	445.0927051671733	3162.674772036474	2749.0927051671733	1012.0559270516718	879.7096656534954
HF207	FOV4	1567.030965391621	404.1566484517304	3871.030965391621	2708.1566484517302	1238.7299089253188	866.6101275045537
HF208	FOV4	984.2594417077175	529.5977011494252	3288.2594417077175	2833.597701149425	1052.2430213464697	906.751264367816
HF209	FOV4	604.6489675516224	522.9159292035398	2908.6489675516223	2826.9159292035397	930.7676696165191	904.6130973451327
HF210	FOV4	295.07670454545456	531.7585227272727	2599.0767045454545	2835.758522727273	831.7045454545455	907.4427272727273
HF211	FOV4	1631.1702127659576	520.5220949263503	3935.1702127659573	2824.5220949263503	1259.2544680851063	903.8470703764322
HF212	FOV4	604.891975308642	677.2685185185185	2908.891975308642	2981.2685185185182	930.8454320987655	954.0059259259259
HF213	FOV4	1695.9381107491856	663.6726384364821	3999.9381107491854	2967.672638436482	1279.9801954397394	949.6552442996742
HF214	FOV4	1464.6246376811594	692.4188405797101	3768.6246376811596	2996.4188405797104	1205.959884057971	958.8540289855073
HF215	FOV4	969.0890052356021	686.7539267015707	3273.089005235602	2990.753926701571	1047.3884816753928	957.0412565445027
HF216	FOV4	188.49056603773585	860.7562893081761	2492.490566037736	3164.756289308176	797.5969811320755	1012.7220125786163
HF217	FOV4	1431.743288590604	794.3607382550335	3735.7432885906037	3098.3607382550335	1195.4378523489931	991.4754362416107
HF218	FOV4	679.4886363636364	825.5696022727273	2983.4886363636365	3129.569602272727	954.7163636363637	1001.4622727272726
HF219	FOV4	1027.9771615008156	810.6655791190865	3331.977161500816	3114.6655791190865	1066.232691680261	996.6929853181077
HF220	FOV4	629.0758620689655	1049.7775862068966	2933.0758620689658	3353.7775862068966	938.584275862069	1073.208827586207
HF221	FOV4	1397.1107913669064	921.0690647482014	3701.1107913669066	3225.0690647482015	1184.35545323741	1032.0221007194245
HF222	FOV4	248.8	988.2442748091603	2552.8	3292.2442748091603	816.8960000000001	1053.5181679389314
HF223	FOV4	591.9107692307692	925.8276923076924	2895.9107692307693	3229.8276923076924	926.6914461538462	1033.5448615384616
HF224	FOV4	1563.7219343696026	936.0604490500864	3867.7219343696024	3240.0604490500864	1237.6710189982728	1036.8193436960278
HF225	FOV4	1059.3868065967017	975.6671664167916	3363.3868065967017	3279.6671664167916	1076.2837781109445	1049.4934932533733
HF226	FOV4	1379.607196401799	1034.5172413793102	3683.6071964017992	3338.5172413793102	1178.754302848576	1068.3255172413792
HF227	FOV4	290.3170731707317	1417.344512195122	2594.317073170732	3721.3445121951218	830.1814634146342	1190.830243902439
HF228	FOV4	200.6159169550173	1108.522491349481	2504.6159169550174	3412.5224913494812	801.4770934256056	1092.007197231834
HF229	FOV4	1002.5965166908563	1139.3962264150944	3306.5965166908563	3443.396226415094	1058.110885341074	1101.8867924528302
HF230	FOV4	324.630615640599	1277.9467554076539	2628.630615640599	3581.9467554076537	841.1617970049917	1146.2229617304492
HF231	FOV4	1766.2038216560509	1140.6449044585988	4070.203821656051	3444.644904458599	1302.4652229299363	1102.2863694267517
HF232	FOV4	605.2053973013493	1193.1799100449775	2909.2053973013494	3497.1799100449775	930.9457271364319	1119.097571214393
HF233	FOV4	1439.584541062802	1282.8132045088566	3743.5845410628017	3586.813204508857	1197.9470531400966	1147.7802254428343
HF234	FOV4	991.4501510574019	1549.5861027190333	3295.450151057402	3853.586102719033	1054.5440483383686	1233.1475528700905
HF235	FOV4	1020.0774299835256	1338.3822075782537	3324.0774299835257	3642.3822075782537	1063.7047775947283	1165.5623064250412
HF236	FOV4	602.787786259542	1399.6229007633588	2906.787786259542	3703.6229007633588	930.1720916030534	1185.1593282442748
HF237	FOV4	1481.389458272328	1355.0717423133235	3785.389458272328	3659.0717423133237	1211.324626647145	1170.9029575402635
HF238	FOV4	887.5158450704225	1412.0669014084508	3191.5158450704225	3716.0669014084506	1021.2850704225352	1189.1414084507041
HF239	FOV4	556.4782608695652	1819.6927536231883	2860.478260869565	4123.692753623189	915.3530434782608	1319.5816811594204
HF240	FOV4	576.4584664536741	1538.9281150159745	2880.458466453674	3842.9281150159745	921.7467092651758	1229.7369968051119
HF241	FOV4	234.0950704225352	1606.306338028169	2538.095070422535	3910.306338028169	812.1904225352113	1251.298028169014
HF242	FOV4	151.2241054613936	1507.9905838041432	2455.2241054613937	3811.990583804143	785.671713747646	1219.8369868173259
HF243	FOV4	2072.205342237062	1526.2654424040068	4376.205342237062	3830.2654424040065	1400.3857095158598	1225.684941569282
HF244	FOV4	1353.396681749623	1571.1251885369531	3657.396681749623	3875.125188536953	1170.3669381598793	1240.0400603318249
HF245	FOV4	112.47655068078669	2065.0105900151284	2416.4765506807867	4369.010590015128	773.2724962178518	1398.0833888048412
HF246	FOV4	569.9924812030075	1638.6706766917293	2873.9924812030076	3942.6706766917296	919.6775939849624	1261.6546165413536
HF247	FOV4	884.8714069591528	1686.267776096823	3188.871406959153	3990.2677760968227	1020.4388502269289	1276.8856883509832
HF248	FOV4	1645.5760683760684	1666.6	3949.576068376068	3970.6	1263.864341880342	1270.592
HF249	FOV4	1307.5032467532467	1703.0535714285713	3611.5032467532465	4007.0535714285716	1155.681038961039	1282.257142857143
HF250	FOV4	913.2957516339869	1836.861111111111	3217.295751633987	4140.861111111111	1029.5346405228759	1325.0755555555556
HF251	FOV4	1324.0704697986578	1818.724832214765	3628.0704697986575	4122.724832214765	1160.9825503355705	1319.2719463087249
HF252	FOV4	171.50076804915514	1872.21044546851	2475.5007680491553	4176.21044546851	792.1602457757298	1336.3873425499235
HF253	FOV4	1547.9689440993789	1876.6273291925465	3851.968944099379	4180.627329192546	1232.6300621118012	1337.8007453416149
HF254	FOV4	1298.8597285067874	1888.7164404223229	3602.859728506787	4192.716440422323	1152.915113122172	1341.6692609351435
HF255	FOV4	1247.5698778833107	2013.7652645861601	3551.5698778833107	4317.76526458616	1136.5023609226594	1381.6848846675712
HF256	FOV4	865.3079365079365	1972.7507936507936	3169.3079365079366	4276.750793650794	1014.1785396825397	1368.560253968254
HF257	FOV4	484.17262830482116	1975.2068429237947	2788.172628304821	4279.206842923795	892.2152410575427	1369.3461897356144
HF258	FOV4	755.8620689655172	2015.7758620689656	3059.862068965517	4319.775862068966	979.1558620689656	1382.328275862069
HF259	FOV4	385.7343283582089	2151.859701492537	2689.734328358209	4455.859701492537	860.714985074627	1425.875104477612
HF260	FOV4	1668.5922165820643	2133.167512690355	3972.5922165820643	4437.167512690356	1271.2295093062605	1419.8936040609137
HF261	FOV5	1815.1070663811563	79.09850107066381	6423.107066381156	79.09850107066381	2055.39426124197	25.311520342612422
HF262	FOV5	909.5729537366548	130.21708185053382	5517.572953736655	130.21708185053382	1765.6233451957296	41.66946619217082
HF263	FOV5	360.3022813688213	117.45437262357414	4968.302281368821	117.45437262357414	1589.8567300380228	37.585399239543726
HF264	FOV5	1369.489523809524	175.04380952380953	5977.489523809524	175.04380952380953	1912.7966476190477	56.01401904761905
HF265	FOV5	380.9590747330961	238.69928825622776	4988.959074733096	238.69928825622776	1596.4669039145906	76.38377224199289
HF266	FOV5	1840.8185483870968	245.07258064516128	6448.818548387097	245.07258064516128	2063.621935483871	78.42322580645161
HF267	FOV5	848.0227272727273	302.21590909090907	5456.022727272727	302.21590909090907	1745.9272727272728	96.7090909090909
HF268	FOV5	405.2767676767677	413.949494949495	5013.276767676768	413.949494949495	1604.248565656566	132.4638383838384
HF269	FOV5	894.7245080500894	445.0393559928444	5502.72450805009	445.0393559928444	1760.8718425760287	142.4125939177102
HF270	FOV5	296.37579617834393	495.59023354564755	4904.375796178344	495.59023354564755	1569.4002547770701	158.58887473460723
HF271	FOV5	1453.2261410788383	594.143153526971	6061.226141078838	594.143153526971	1939.592365145228	190.12580912863072
HF272	FOV5	319.7185039370079	592.2125984251968	4927.718503937008	592.2125984251968	1576.8699212598426	189.50803149606298
HF273	FOV5	874.3764940239043	634.207171314741	5482.376494023904	634.207171314741	1754.3604780876494	202.94629482071713
HF274	FOV5	1842.7601410934744	635.2239858906526	6450.760141093475	635.2239858906526	2064.243245149912	203.2716754850088
HF275	FOV5	1170.9703389830509	695.5593220338983	5778.970338983051	695.5593220338983	1849.2705084745764	222.57898305084746
HF276	FOV5	1523.4148296593187	706.3867735470942	6131.4148296593185	706.3867735470942	1962.052745490982	226.04376753507015
HF277	FOV5	249.86727272727273	720.2854545454545	4857.867272727272	720.2854545454545	1554.5175272727272	230.49134545454544
HF278	FOV5	1899.4478976234004	801.7934186471664	6507.4478976234	801.7934186471664	2082.383327239488	256.5738939670932
HF279	FOV5	392.5542857142857	799.8971428571429	5000.5542857142855	799.8971428571429	1600.1773714285714	255.96708571428573
HF280	FOV5	1106.6392785571143	803.4488977955912	5714.639278557114	803.4488977955912	1828.6845691382766	257.10364729458917
HF281	FOV5	1484.4136546184739	833.1807228915662	6092.413654618474	833.1807228915662	1949.5723694779117	266.6178313253012
HF282	FOV5	984.3076923076923	909.2043956043956	5592.307692307692	909.2043956043956	1789.5384615384617	290.9454065934066
HF283	FOV5	525.1716814159292	938.4477876106195	5133.171681415929	938.4477876106195	1642.6149380530974	300.3032920353982
HF284	FOV5	1860.6545454545455	950.1838383838384	6468.654545454546	950.1838383838384	2069.9694545454545	304.0588282828283
HF285	FOV5	1570.419776119403	971.1305970149253	6178.419776119403	971.1305970149253	1977.094328358209	310.7617910447761
HF286	FOV5	1123.1397637795276	1010.0413385826772	5731.139763779527	1010.0413385826772	1833.9647244094488	323.21322834645673
HF287	FOV5	455.6166982922201	1075.8595825426944	5063.6166982922205	1075.8595825426944	1620.3573434535106	344.2750664136622
HF288	FOV5	1022.3116089613035	1133.8228105906314	5630.311608961303	1133.8228105906314	1801.699714867617	362.82329938900205
HF289	FOV5	631.8387096774194	1217.7096774193549	5239.8387096774195	1217.7096774193549	1676.7483870967742	389.66709677419357
HF290	FOV5	1922.2479838709678	1195.070564516129	6530.247983870968	1195.070564516129	2089.6793548387095	382.4225806451613
HF291	FOV5	321.3601694915254	1223.4322033898304	4929.360169491525	1223.4322033898304	1577.395254237288	391.49830508474577
HF292	FOV5	1485.3567010309278	1277.4948453608247	6093.356701030928	1277.4948453608247	1949.874144329897	408.7983505154639
HF293	FOV5	971.6936758893281	1284.4249011857708	5579.693675889328	1284.4249011857708	1785.501976284585	411.01596837944663
HF294	FOV5	236.8705501618123	1339.1941747572816	4844.870550161812	1339.1941747572816	1550.35857605178	428.54213592233015
HF295	FOV5	700.1083333333333	1366.3791666666666	5308.108333333334	1366.3791666666666	1698.5946666666669	437.24133333333333
HF296	FOV5	1158.899193548387	1459.3870967741937	5766.899193548387	1459.3870967741937	1845.407741935484	467.003870967742
HF297	FOV5	651.8559176672384	1482.8233276157805	5259.855917667239	1482.8233276157805	1683.1538936535164	474.50346483704976
HF298	FOV5	149.83487940630798	1475.2077922077922	4757.834879406308	1475.2077922077922	1522.5071614100184	472.0664935064935
HF299	FOV5	1479.544921875	1495.865234375	6087.544921875	1495.865234375	1948.014375	478.676875
HF300	FOV5	272.0939907550077	1612.7257318952234	4880.093990755007	1612.7257318952234	1561.6300770416024	516.0722342064715
HF301	FOV5	1128.4952015355086	1590.2303262955854	5736.495201535508	1590.2303262955854	1835.6784644913628	508.87370441458734
HF302	FOV5	1786.909426987061	1639.0314232902033	6394.909426987061	1639.0314232902033	2046.3710166358596	524.490055452865
HF303	FOV5	1452.067857142857	1673.0892857142858	6060.067857142857	1673.0892857142858	1939.2217142857144	535.3885714285715
HF304	FOV5	141.3457249070632	1728.0018587360594	4749.345724907063	1728.0018587360594	1519.7906319702604	552.960594795539
HF305	FOV5	1136.3429844097996	1728.7015590200444	5744.342984409799	1728.7015590200444	1838.1897550111357	553.1844988864142
HF306	FOV5	746.6037735849056	1738.6245283018868	5354.603773584906	1738.6245283018868	1713.47320754717	556.3598490566038
HF307	FOV5	214.82321428571427	1871.8517857142858	4822.823214285714	1871.8517857142858	1543.3034285714286	598.9925714285715
HF308	FOV5	741.8983666061706	1871.6025408348457	5349.89836660617	1871.6025408348457	1711.9674773139745	598.9128130671506
HF309	FOV5	1358.2333333333333	1897.613725490196	5966.233333333334	1897.613725490196	1909.1946666666668	607.2363921568627
HF310	FOV5	1833.6285714285714	1921.0857142857142	6441.628571428571	1921.0857142857142	2061.321142857143	614.7474285714286
HF311	FOV5	1456.1895161290322	1971.030241935484	6064.189516129032	1971.030241935484	1940.5406451612903	630.7296774193549
HF312	FOV5	248.71327433628318	1993.2230088495576	4856.713274336284	1993.2230088495576	1554.1482477876107	637.8313628318584
HF313	FOV5	717.1367346938775	2004.7428571428572	5325.136734693878	2004.7428571428572	1704.043755102041	641.5177142857143
HF314	FOV5	1906.5451559934318	2126.922824302135	6514.545155993432	2126.922824302135	2084.654449917898	680.6153037766832
HF315	FOV5	1438.1245614035088	2088.6491228070176	6046.124561403509	2088.6491228070176	1934.7598596491227	668.3677192982457
HF316	FOV5	250.65298507462686	2146.472014925373	4858.6529850746265	2146.472014925373	1554.7689552238805	686.8710447761194
HF317	FOV6	1168.8672897196261	151.2822429906542	5776.867289719627	2455.282242990654	1848.5975327102806	785.6903177570093
HF318	FOV6	308.3976377952756	144.04921259842519	4916.397637795276	2448.049212598425	1573.2472440944882	783.3757480314961
HF319	FOV6	677.9383333333334	190.71166666666667	5285.9383333333335	2494.7116666666666	1691.5002666666667	798.3077333333333
HF320	FOV6	1511.237676056338	201.34859154929578	6119.237676056338	2505.3485915492956	1958.1560563380283	801.7115492957746
HF321	FOV6	1148.1797556719023	277.7678883071553	5756.179755671902	2581.7678883071553	1841.9775218150087	826.1657242582897
HF322	FOV6	226.81100917431192	277.4256880733945	4834.811009174312	2581.4256880733947	1547.13952293578	826.0562201834863
HF323	FOV6	689.3024911032029	499.44661921708183	5297.302491103203	2803.4466192170817	1695.1367971530249	897.1029181494662
HF324	FOV6	692.2730769230769	366.875	5300.273076923077	2670.875	1696.0873846153845	854.6800000000001
HF325	FOV6	1651.53108348135	384.1882770870337	6259.53108348135	2688.188277087034	2003.049946714032	860.2202486678508
HF326	FOV6	1131.4003795066415	449.2485768500949	5739.400379506642	2753.2485768500947	1836.6081214421254	881.0395445920303
HF327	FOV6	206.30590339892666	433.68694096601075	4814.305903398927	2737.6869409660108	1540.5778890876566	876.0598211091235
HF328	FOV6	19.634146341463413	517.089430894309	4627.634146341464	2821.089430894309	1480.8429268292684	902.7486178861789
HF329	FOV6	1129.1849816849817	552.1703296703297	5737.184981684982	2856.17032967033	1835.8991941391942	913.9745054945056
HF330	FOV6	661.8460038986354	647.7037037037037	5269.846003898636	2951.7037037037035	1686.3507212475636	944.5451851851851
HF331	FOV6	1529.5345699831366	669.018549747049	6137.534569983137	2973.018549747049	1964.0110623946039	951.3659359190557
HF332	FOV6	1132.68006993007	677.8898601398602	5740.68006993007	2981.88986013986	1837.0176223776225	954.2047552447552
HF333	FOV6	352.6108108108108	758.227027027027	4960.610810810811	3062.227027027027	1587.3954594594595	979.9126486486487
HF334	FOV6	761.5922330097087	760.9747572815534	5369.592233009709	3064.974757281553	1718.269514563107	980.791922330097
HF335	FOV6	1040.7284403669726	838.5045871559633	5648.728440366973	3142.5045871559632	1807.5931009174312	1005.6014678899082
HF336	FOV6	1825.6689655172413	823.0310344827586	6433.668965517241	3127.0310344827585	2058.7740689655175	1000.6499310344827
HF337	FOV6	392.77106227106225	915.8150183150183	5000.771062271062	3219.8150183150183	1600.2467399267398	1030.3408058608059
HF338	FOV6	753.1021126760563	906.4084507042254	5361.102112676056	3210.4084507042253	1715.552676056338	1027.330704225352
HF339	FOV6	1490.6354166666667	970.3680555555555	6098.635416666667	3274.3680555555557	1951.5633333333335	1047.7977777777778
HF340	FOV6	1036.6064735945486	1062.03066439523	5644.606473594548	3366.03066439523	1806.2740715502555	1077.1298126064735
HF341	FOV6	769.5416666666666	1068.5595238095239	5377.541666666667	3372.559523809524	1720.8133333333335	1079.2190476190476
HF342	FOV6	394.8613445378151	1046.7794117647059	5002.861344537815	3350.779411764706	1600.9156302521008	1072.2494117647059
HF343	FOV6	1740.1042016806723	1137.9260504201682	6348.104201680672	3441.9260504201684	2031.3933445378152	1101.416336134454
HF344	FOV6	1448.1832061068703	1112.2652671755725	6056.183206106871	3416.2652671755723	1937.9786259541986	1093.2048854961831
HF345	FOV6	380.5626242544732	1167.2723658051689	4988.562624254473	3471.272365805169	1596.3400397614314	1110.8071570576542
HF346	FOV6	157.06163328197226	1413.3251155624037	4765.061633281972	3717.325115562404	1524.819722650231	1189.5440369799692
HF347	FOV6	762.581081081081	1269.1409266409266	5370.581081081081	3573.1409266409264	1718.585945945946	1143.4050965250965
HF348	FOV6	1382.5528596187175	1360.6603119584056	5990.552859618718	3664.6603119584056	1916.9769150779898	1172.6912998266898
HF349	FOV6	1697.889097744361	1326.8026315789473	6305.889097744361	3630.8026315789475	2017.8845112781955	1161.8568421052632
HF350	FOV6	723.1090909090909	1411.2527272727273	5331.109090909091	3715.2527272727275	1705.954909090909	1188.8808727272728
HF351	FOV6	484.804788213628	1445.7532228360958	5092.804788213628	3749.753222836096	1629.697532228361	1199.9210313075507
HF352	FOV6	1099.993043478261	1475.3704347826088	5707.993043478261	3779.3704347826088	1826.5577739130435	1209.3985391304348
HF353	FOV6	1733.8586762075133	1581.2880143112702	6341.858676207514	3885.28801431127	2029.3947763864044	1243.2921645796066
HF354	FOV6	1089.7425249169435	1595.9817275747507	5697.742524916944	3899.981727574751	1823.277607973422	1247.9941528239203
HF355	FOV6	433.37389770723104	1580.8042328042327	5041.373897707231	3884.804232804233	1613.2396472663138	1243.1373544973546
HF356	FOV6	1031.607329842932	1989.8027923211168	5639.607329842932	4293.802792321117	1804.6743455497383	1374.0168935427573
HF357	FOV6	175.2007233273056	1681.2314647377939	4783.200723327305	3985.231464737794	1530.6242314647377	1275.274068716094
HF358	FOV6	574.3107569721116	1747.0059760956176	5182.310756972111	4051.0059760956174	1658.3394422310757	1296.3219123505976
HF359	FOV6	1042.2288135593221	1695.04406779661	5650.228813559323	3999.04406779661	1808.0732203389832	1279.6941016949152
HF360	FOV6	105.74187380497132	1784.263862332696	4713.741873804971	4088.2638623326957	1508.3973996175907	1308.2444359464625
HF361	FOV6	1006.205223880597	1782.3488805970148	5614.205223880597	4086.3488805970146	1796.5456716417912	1307.6316417910448
HF362	FOV6	1557.7562189054727	1837.334991708126	6165.756218905472	4141.334991708126	1973.0419900497511	1325.2271973466004
HF363	FOV6	533.9151873767258	1898.4832347140039	5141.915187376726	4202.483234714004	1645.4128599605524	1344.794635108481
HF364	FOV6	931.0350553505535	1875.5774907749078	5539.035055350553	4179.577490774907	1772.491217712177	1337.4647970479705
HF365	FOV6	270.46346153846156	1935.675	4878.463461538461	4239.675	1561.1083076923076	1356.6960000000001
HF366	FOV6	1258.500938086304	2046.5572232645404	5866.500938086304	4350.557223264541	1877.2803001876173	1392.1783114446532
HF367	FOV6	918.2188679245284	2077.4754716981133	5526.218867924528	4381.475471698113	1768.390037735849	1402.0721509433963
HF368	FOV6	259.13733075435204	2070.798839458414	4867.137330754352	4374.798839458414	1557.4839458413926	1399.9356286266923
HF369	FOV6	1591.8193430656934	2078.9726277372265	6199.819343065694	4382.9726277372265	1983.942189781022	1402.5512408759125
HF370	FOV6	889.1051660516605	2168.5830258302585	5497.1051660516605	4472.5830258302585	1759.0736531365314	1431.2265682656828
HF371	FOV6	1543.1737649063032	2167.3202725724022	6151.173764906303	4471.320272572402	1968.3756047700172	1430.8224872231688
